# Connecting structure to function with the recovery of over 1000 high-quality activated sludge metagenome-assembled genomes encoding full-length rRNA genes using long-read sequencing

**DOI:** 10.1101/2020.05.12.088096

**Authors:** Caitlin M Singleton, Francesca Petriglieri, Jannie M Kristensen, Rasmus H Kirkegaard, Thomas Y Michaelsen, Martin H Andersen, Zivile Kondrotaite, Søren M Karst, Morten S Dueholm, Per H Nielsen, Mads Albertsen

**Author notes:** Corresponding authors: Prof. Mads Albertsen & Prof. Per Halkjær Nielsen, Center for Microbial Communities, Department of Chemistry and Bioscience, Aalborg University, Fredrik Bajers Vej 7H, 9220 Aalborg, Denmark.

## Abstract

Microorganisms are critical to water recycling, pollution removal and resource recovery processes in the wastewater industry. While the structure of this complex community is increasingly understood based on 16S rRNA gene studies, this structure cannot currently be linked to functional potential due to the absence of high-quality metagenome-assembled genomes (MAGs) with full-length rRNA genes for nearly all species. Here, we sequence 23 Danish full-scale wastewater treatment plant metagenomes, producing >1 Tbp of long-read and >0.9 Tbp of short-read data. We recovered 1083 high-quality MAGs, including 57 closed circular genomes. The MAGs accounted for ~30% of the community, and meet the stringent MIMAG high-quality draft requirements including full-length rRNA genes. We show how novel high-quality MAGs in combination with >13 years of amplicon data, Raman microspectroscopy and fluorescence in situ hybridisation can be used to uncover abundant undescribed lineages belonging to important functional groups.
