## Supplementary material for "Connecting structure to function with the recovery of over 1000 high-quality activated sludge metagenome-assembled genomes encoding full-length rRNA genes using long-read sequencing": SData1

ID	sample_metagenome	WWTP	DNA_extraction	sample_date	latitude	longitude	#paired_Illumina_reads	total_Illumina_data_bp	total_Illumina_data_trimmed_bp	NP_reads	total_nanopore_data_bp	NP_reads_after_qc_trimming	totalbp_NP_data_trimmed_bp
1	Bjer_16-Q3-R1-1	Bjergmarken	Fastspin	29/08/2016	55.649286	12.058568	15870938	4793023276	4555868935
2	AalE_16-Q3-R2-2	Aalborg E	Fastspin	30/08/2016	57.045161	10.045761	17056633	5151103166	4878555532
3	EsbE_16-Q3-R3-3	Esbjerg E	Fastspin	29/08/2016	55.458597	8.489092	16159208	4880080816	4679243520
4	EsbW_16-Q3-R4-4	Esbjerg W	Fastspin	30/08/2016	55.488097	8.430505	17137236	5175445272	4965326938
5	Ega_16-Q3-R5-5	Egå	Fastspin	7/09/2016	56.21314	10.242467	16805544	5075274288	4775401808
6	Ejby_16-Q3-R6-6	Ejby Mølle	Fastspin	30/08/2016	55.399534	10.414787	15488718	4677592836	4468699674
7	Hjor_16-Q3-R7-7	Hjørring	Fastspin	5/09/2016	57.421265	9.975411	15305860	4622369720	4400186291
8	Skiv_16-Q3-R9-8	Skive	Fastspin	5/09/2016	56.565132	9.042158	16331657	4932160414	4730287670
9	AalW_16-Q3-R10-9	Aalborg W	Fastspin	8/09/2016	57.049513	9.864788	16547260	4997272520	4579994204
10	Ribe_16-Q3-R11-10	Ribe	Fastspin	30/08/2016	55.329053	8.74336	18001514	5436457228	5160320381
11	Kalu_16-Q3-R12-11	Kalundborg	Fastspin	30/08/2016	55.668006	11.107247	20471072	6182263744	5889388730
12	OdNW_16-Q3-R42-12	Odense NW	Fastspin	5/09/2016	55.421534	10.366234	20124510	6077602020	5808558370
13	Vibo_16-Q3-R45-13	Viborg	Fastspin	30/08/2016	56.425251	9.455198	19774214	5971812628	5618486903
14	OdNE_16-Q3-R46-14	Odense NE	Fastspin	30/08/2016	55.432604	10.458855	18014544	5440392288	5064783344
15	Lyne_16-Q3-R50-15	Lynetten	Fastspin	22/08/2016	55.695362	12.612702	18703040	5648318080	5051766323
16	Damh_16-Q3-R51-16	Damhusåen	Fastspin	6/09/2016	55.640546	12.505848	19764160	5968776320	5720732116
17	Hade_16-Q3-R52-17	Haderslev	Fastspin	5/09/2016	55.249786	9.508609	15127001	4568354302	4285290467
18	Aved_16-Q3-R54-18	Avedøre	Fastspin	5/09/2016	55.608613	12.450537	14846304	4483583808	4224432372
19	Rand_16-Q3-R56-19	Randers	Fastspin	6/09/2016	56.453767	10.070249	23288345	7033080190	6663823440
20	Fred_16-Q3-R57-20	Fredericia	Fastspin	29/08/2016	55.552368	9.720404	19515615	5893715730	5624057804
21	Hirt_16-Q3-R61-21	Hirtshals	Fastspin	6/09/2016	57.577275	9.992971	17891614	5403267428	5110511094
22	Mari_16-Q3-R65-22	Mariagerfjord	Fastspin	5/09/2016	56.742252	10.114475	14873795	4491886090	4238170941
23	Bjer_17-Q3-R1-23	Bjergmarken	Fastspin	29/08/2017	55.649286	12.058568	16663630	5032416260	4795371772
24	AalE_17-Q3-R2-24	Aalborg E	Fastspin	30/08/2017	57.045161	10.045761	16044706	4845501212	4610906477
25	EsbE_17-Q3-R3-25	Esbjerg E	Fastspin	29/08/2017	55.458597	8.489092	13986026	4223779852	4058767664
26	EsbW_17-Q3-R4-26	Esbjerg W	Fastspin	29/08/2017	55.488097	8.430505	18337192	5537831984	5378221653
27	Ega_17-Q3-R5-27	Egå	Fastspin	28/08/2017	56.21314	10.242467	22293971	6732779242	6510028154
28	Ejby_17-Q3-R6-28	Ejby Mølle	Fastspin	12/09/2017	55.399534	10.414787	21724128	6560686656	6324340137
29	Hjor_17-Q3-R7-29	Hjørring	Fastspin	4/09/2017	57.421265	9.975411	23388750	7063402500	6865376924
30	Skiv_17-Q3-R9-30	Skive	Fastspin	30/08/2017	56.565132	9.042158	13939805	4209821110	4076164903
31	AalW_17-Q3-R10-31	Aalborg W	Fastspin	30/08/2017	57.049513	9.864788	14666578	4429306556	4246452750
32	Ribe_17-Q3-R11-32	Ribe	Fastspin	29/08/2017	55.329053	8.74336	15439632	4662768864	4525214094
33	Kalu_17-Q3-R12-33	Kalundborg	Fastspin	29/08/2017	55.668006	11.107247	16090997	4859481094	4710903540
34	OdNW_17-Q3-R42-34	Odense NW	Fastspin	12/09/2017	55.421534	10.366234	18475008	5579452416	5416137265
35	Vibo_17-Q3-R45-35	Viborg	Fastspin	5/09/2017	56.425251	9.455198	19749971	5964491242	5797460878
36	OdNE_17-Q3-R46-36	Odense NE	Fastspin	12/09/2017	55.432604	10.458855	18037050	5447189100	5227974051
37	Lyne_17-Q3-R50-37	Lynetten	Fastspin	24/08/2017	55.695362	12.612702	26509322	8005815244	7578703253
38	Damh_17-Q3-R51-38	Damhusåen	Fastspin	6/09/2017	55.640546	12.505848	14866181	4489586662	4323103560
39	Hade_17-Q3-R52-39	Haderslev	Fastspin	6/09/2017	55.249786	9.508609	15760779	4759755258	4586316046
40	Aved_17-Q3-R54-40	Avedøre	Fastspin	6/09/2017	55.608613	12.450537	17255769	5211242238	5033139552
41	Rand_17-Q3-R56-41	Randers	Fastspin	5/09/2017	56.453767	10.070249	14486615	4374957730	4058707446
42	Fred_17-Q3-R57-42	Fredericia	Fastspin	29/08/2017	55.552368	9.720404	16763470	5062567940	4704544045
43	Hirt_17-Q3-R61-43	Hirtshals	Fastspin	18/09/2017	57.577275	9.992971	15372973	4642637846	4291766271
44	Mari_17-Q3-R65-44	Mariagerfjord	Fastspin	6/09/2017	56.742252	10.114475	23980701	7242171702	6870204814
45	AalE_18-Q3-R2-46	Aalborg E	Powersoil	29/08/2018	57.045161	10.045761	16942258	26111638458	24313055686	5117107	33252302868	3058398	27658543007
46	AalW_18-Q3-R10-53	Aalborg W	Powersoil	29/08/2018	57.049513	9.864788	24109630	33855569872	32524009197	7423370	52557774713	5431992	46138827827
47	Aved_18-Q3-R54-62	Avedøre	Powersoil	30/08/2018	55.608613	12.450537	20014438	31308913498	30339928405	8116425	58879116609	5303898	51250937592
48	Bjer_18-Q3-R1-45	Bjergmarken	Powersoil	29/08/2018	55.649286	12.058568	16885655	26768823074	23675572910	5786735	36444108487	2662402	30097520654
49	Damh_18-Q3-R51-60	Damhusåen	Powersoil	29/08/2018	55.640546	12.505848	19194701	33430402494	32035993558	5245013	34014506045	2410169	26654419123
50	Ega_18-Q3-R5-49	Egå	Powersoil	28/08/2018	56.21314	10.242467	17023148	29954305484	28521858754	4283321	28502243887	2074344	23628448482
51	Ejby_18-Q3-R6-50	Ejby Mølle	Powersoil	29/08/2018	55.399534	10.414787	16785247	29459440734	27980549890	4761121	29247254296	2288835	23800647426
52	EsbE_18-Q3-R3-47	Esbjerg E	Powersoil	29/08/2018	55.458597	8.489092	15356315	23932452362	21920394373	3698627	25742830031	2120000	21879491331
53	EsbW_18-Q3-R4-48	Esbjerg W	Powersoil	7/09/2018	55.488097	8.430505	15956996	24297668814	23224516034	5159704	38342489707	3579271	33972873630
54	Fred_18-Q3-R57-64	Fredericia	Powersoil	29/08/2018	55.552368	9.720404	20266283	29508349332	28651389841	8568732	59188277102	5226041	50334755463
55	Hade_18-Q3-R52-61	Haderslev	Powersoil	29/08/2018	55.249786	9.508609	29637277	34889295940	33541660899	8035020	52841629570	5153204	45161356791
56	Hirt_18-Q3-R61-65	Hirtshals	Powersoil	29/08/2018	57.577275	9.992971	13366776	25228183362	24262422995	5755523	43078137802	4265612	38582588140
57	Hjor_18-Q3-R7-51	Hjørring	Powersoil	29/08/2018	57.421265	9.975411	18413305	29728842854	27980445758	4176592	21025755874	1991636	16001390831
58	Kalu_18-Q3-R12-55	Kalundborg	Powersoil	3/09/2018	55.668006	11.107247	17306313	30394187812	29169281203	2843709	22535966837	1819405	19681092763
59	Lyne_18-Q3-R50-59	Lynetten	Powersoil	29/08/2018	55.695362	12.612702	27170253	32682257290	31467636610	7110526	50587948926	4701026	44330602875
60	Mari_18-Q3-R65-66	Mariagerfjord	Powersoil	29/08/2018	56.742252	10.114475	15061035	26997931146	26215911422	3795315	26624043762	2587308	23349086460
61	OdNE_18-Q3-R46-58	Odense NE	Powersoil	29/08/2018	55.432604	10.458855	19216286	32290045662	31279730076	4822210	33651583275	2859215	27648723761
62	OdNW_18-Q3-R42-56	Odense NW	Powersoil	29/08/2018	55.421534	10.366234	18353255	29274270944	28189950985	5126757	33472341884	2484690	27280380265
63	Rand_18-Q3-R56-63	Randers	Powersoil	29/08/2018	56.453767	10.070249	18790390	29691194326	28401587442	4320739	25611483420	2294329	20753903799
64	Ribe_18-Q3-R11-54	Ribe	Powersoil	29/08/2018	55.329053	8.74336	21893147	30706098546	29835431095	4696628	34141541660	3145470	29679829787
65	Skiv_18-Q3-R9-52	Skive	Powersoil	7/09/2018	56.565132	9.042158	20671512	29024694520	27837468230	6023352	41716153139	3689217	35473609297
66	Vibo_18-Q3-R45-57	Viborg	Powersoil	29/08/2018	56.425251	9.455198	19121682	28185210926	27000003103	4509947	27244912843	2215746	22168761284
67	Viby_18-Q3-R106-67	Viby	Powersoil	29/08/2018	56.126497	10.141274	16416195	28674546056	27709198874	3913726	22119490176	1567145	17246053980
68	Viby_18-Q1-R106-68	Viby	Powersoil	28/02/2018	56.126497	10.141274	16433624	4962954448	4737047951
69	Viby_18-Q2-R106-69	Viby	Powersoil	12/05/2018	56.126497	10.141274	17810149	5378664998	5195460294
