## Supplementary material for "Connecting structure to function with the recovery of over 1000 high-quality activated sludge metagenome-assembled genomes encoding full-length rRNA genes using long-read sequencing": SData2

flow_cell_ID	total_yield_Gbp	N50_all	N50_Q>=7	mean_q	mean_length	total_reads
PAD08580	71.8925815	10984	11230	9.2	6220	11558305
PAD08588	93.8000867	10865	11190	9.3	5984.2	15674712
PAD08602	87.9106435	9241	9396	9.5	6145.6	14304572
PAD08618	90.7080467	10322	10577	8.6	6234.4	14549660
PAD08626	60.5644183	9509	9741	9	5896.2	10271763
PAD12275	123.9958043	8725	8852	9.4	5930.3	20908750
PAD12392	110.7507105	9522	9662	9.7	6899.6	16051674
PAD19283	90.0714813	8192	8448	8.8	5482.4	16429227
PAD20013	72.7242127	11294	11611	9	6259.6	11618101
PAD19286	152.0427073	9954	10173	9.4	6853.9	22183262
PAD19758	127.5067001	9070	9270	9.4	5713.4	22317292
total_Gbp	1081.967393
