## Supplementary material for "Connecting structure to function with the recovery of over 1000 high-quality activated sludge metagenome-assembled genomes encoding full-length rRNA genes using long-read sequencing": SData4

sample	species_binned	species_assembled	genera_binned	genera_assembled
AalE	28.6	37.8	56.1	63.2
AalW	34.1	48.4	62.7	75.6
Aved	34.3	52.4	61	76.3
Bjer	35.1	47.3	60.5	69.4
Damh	32.8	43.9	57.6	67.1
Ega	27.1	34.3	51.8	56.5
Ejby	29.9	35.9	57.4	60.8
EsbE	28.7	39.4	57.2	63.3
EsbW	38.9	58.8	62.9	79.4
Fred	35.3	57	60.5	79.3
Hade	26.7	42.2	56.4	70.5
Hirt	32.1	51.6	60.5	76.1
Hjor	35	46.1	63.1	69.8
Kalu	30.4	53.7	52.5	70.7
Lyne	33.7	52.8	60.9	76
Mari	31.2	39.7	59.6	66.6
OdNE	29	44.3	59	71.4
OdNW	27.9	41.6	58.1	66.6
Rand	28.9	30.1	57.9	56.6
Ribe	26.7	39.9	55.3	67.2
Skiv	26.8	44.8	56.4	71.4
Vibo	29.6	38.4	60.8	66.2
Viby	28	31.9	55.9	56.8
Average	30.90	44.01	58.44	68.56
