## Supplementary material for "Connecting structure to function with the recovery of over 1000 high-quality activated sludge metagenome-assembled genomes encoding full-length rRNA genes using long-read sequencing": SData5

sample	percent_data_mapped_to_HQMAGs
AalE_16-Q3-R2-2	22.38
AalE_17-Q3-R2-24	26.6
AalE_18-Q3-R2-46	26.65
AalW_16-Q3-R10-9	25.83
AalW_17-Q3-R10-31	28.23
AalW_18-Q3-R10-53	32.61
Aved_16-Q3-R54-18	28.85
Aved_17-Q3-R54-40	31.38
Aved_18-Q3-R54-62	32.26
Bjer_16-Q3-R1-1	32.36
Bjer_17-Q3-R1-23	33.51
Bjer_18-Q3-R1-45	28.61
Damh_16-Q3-R51-16	29.75
Damh_17-Q3-R51-38	32.86
Damh_18-Q3-R51-60	31.27
Ega_16-Q3-R5-5	28.13
Ega_17-Q3-R5-27	30.12
Ega_18-Q3-R5-49	26.29
Ejby_16-Q3-R6-6	29.06
Ejby_17-Q3-R6-28	29.24
Ejby_18-Q3-R6-50	27.02
EsbE_16-Q3-R3-3	27.05
EsbE_17-Q3-R3-25	26.11
EsbE_18-Q3-R3-47	24.82
EsbW_16-Q3-R4-4	25.49
EsbW_17-Q3-R4-26	31.04
EsbW_18-Q3-R4-48	31.73
Fred_16-Q3-R57-20	25.34
Fred_17-Q3-R57-42	26.43
Fred_18-Q3-R57-64	31.68
Hade_16-Q3-R52-17	19.72
Hade_17-Q3-R52-39	18.52
Hade_18-Q3-R52-61	23.83
Hirt_16-Q3-R61-21	26.29
Hirt_17-Q3-R61-43	29.67
Hirt_18-Q3-R61-65	28.5
Hjor_16-Q3-R7-7	28.7
Hjor_17-Q3-R7-29	34.22
Hjor_18-Q3-R7-51	29.36
Kalu_16-Q3-R12-11	14.82
Kalu_17-Q3-R12-33	18.93
Kalu_18-Q3-R12-55	28.98
Lyne_16-Q3-R50-15	27.95
Lyne_17-Q3-R50-37	31.87
Lyne_18-Q3-R50-59	30.16
Mari_16-Q3-R65-22	27.3
Mari_17-Q3-R65-44	27.87
Mari_18-Q3-R65-66	28.93
OdNE_16-Q3-R46-14	25.25
OdNE_17-Q3-R46-36	23.17
OdNE_18-Q3-R46-58	25.1
OdNW_16-Q3-R42-12	23.8
OdNW_17-Q3-R42-34	23.94
OdNW_18-Q3-R42-56	25.17
Rand_16-Q3-R56-19	28.5
Rand_17-Q3-R56-41	29.03
Rand_18-Q3-R56-63	26.04
Ribe_16-Q3-R11-10	19.38
Ribe_17-Q3-R11-32	23.97
Ribe_18-Q3-R11-54	25.38
Skiv_16-Q3-R9-8	20.78
Skiv_17-Q3-R9-30	24.06
Skiv_18-Q3-R9-52	23.55
Vibo_16-Q3-R45-13	31.96
Vibo_17-Q3-R45-35	29.72
Vibo_18-Q3-R45-57	27.55
Viby_18-Q1-R106-68	26.44
Viby_18-Q2-R106-69	29.48
Viby_18-Q3-R106-67	26.69
Average	27.20695652
