## Supplementary material for "Connecting structure to function with the recovery of over 1000 high-quality activated sludge metagenome-assembled genomes encoding full-length rRNA genes using long-read sequencing": SData7

ribosomal_protein	MAG	sequence	num_hits_in_bin	taxonomy
S1.9.ribosomal_protein_S5	EsbE_18-Q3-R3-47_BATAC.498	GGTACCGGAGTTATCGCGGCAGGTGGTGTACGTGCTGTCCTGGAAGTGGCAGGTATCCGT	1	Root; d__Bacteria; p__Chloroflexi; c__Anaerolineae; o__Anaerolineales; f__envOPS12
S1.6.ribosomal_protein_L14b_L23e_rplN	EsbE_18-Q3-R3-47_BATAC.498	GCTGCGGTCATTTTGGATGCTGATGGCAACCCGAGGGGCACTCGTATCTTTGGCCCCGTG	1	Root; d__Bacteria; p__Chloroflexi; c__Anaerolineae; o__Anaerolineales; f__envOPS12
S1.12.ribosomal_protein_S12_S23	EsbE_18-Q3-R3-47_BATAC.498	CGCGGCGTATGTACTGTTGTACGTACGATGACACCCAAGAAACCGAATTCAGCGTTACGC	1	Root; d__Bacteria; p__Chloroflexi; c__Anaerolineae; o__Anaerolineales; f__envOPS12
S1.14.ribosomal_protein_S19_rpsS	EsbE_18-Q3-R3-47_BATAC.498	TGGAGTCGCGCCTCTGTGATTTTCCCGCAGATGGTTGGACATACCATCGCCGTACATGAT	1	Root; d__Bacteria; p__Chloroflexi; c__Anaerolineae; o__Anaerolineales; f__envOPS12
S1.7.ribosomal_protein_L16_L10E_rplP	EsbE_18-Q3-R3-47_BATAC.498	CGTATTTTTCCAGCCAAACCGTACACACACAAGCCGCCAGAGACCCGCATGGGTTCTGGT	1	Root; d__Bacteria; p__Chloroflexi; c__Anaerolineae; o__Anaerolineales; f__envOPS12
S1.1.ribosomal_protein_L2_rplB	EsbE_18-Q3-R3-47_BATAC.498	GAGATCAAAGCAGGAAAAGGCGCGCAACTCGTTCGCTCAGCAGGTGGATCCGCACAGTTA	1	Root; d__Bacteria; p__Chloroflexi; c__Anaerolineae; o__Anaerolineales; f__envOPS12
S1.10.ribosomal_protein_S7	EsbE_18-Q3-R3-47_BATAC.498	TATCAGGTGCCTATGGAAGTTTCATCTGATCGACGCATGACATTGGCTCTTCGATGGATT	1	Root; d__Bacteria; p__Chloroflexi; c__Anaerolineae; o__Anaerolineales; f__envOPS12
S1.5.ribosomal_protein_L11_rplK	EsbE_18-Q3-R3-47_BATAC.498	GAGGCTGGCAAGGCAAATCCGGCACCTCCCGTCGGTCCCGCGCTCGCAAGTCATGGTATC	2	Root; d__Bacteria; p__Chloroflexi; c__Anaerolineae; o__Anaerolineales; f__envOPS12
S1.5.ribosomal_protein_L11_rplK	EsbE_18-Q3-R3-47_BATAC.498	GAGGCTGGCAAGGCCAATCCTGCGCCTCCCGTCGGTCCTGCGCTGGCAAGTCATGGTATC	2	Root; d__Bacteria; p__Chloroflexi; c__Anaerolineae; o__Anaerolineales; f__envOPS12
S1.13.ribosomal_protein_S15P_S13e	EsbE_18-Q3-R3-47_BATAC.498	CAGGATCAATCCTGTCGCCGCGGATTGCTCAAAATGGTCGGTCAACGCCGCCGATTGCTC	1	Root; d__Bacteria; p__Chloroflexi; c__Anaerolineae; o__Anaerolineales; f__envOPS12
S1.13.ribosomal_protein_S15P_S13e	EsbE_18-Q3-R3-47_BATAC.498	CAGGATCAATCCTGCCGCCGTGGATTGCTCAAAATGGTCGGTCAACGCCGCCGATTGCTC	2	Root; d__Bacteria; p__Chloroflexi; c__Anaerolineae; o__Anaerolineales; f__envOPS12
S1.13.ribosomal_protein_S15P_S13e	EsbE_18-Q3-R3-47_BATAC.498	CAGGATCAATCCTGCCGCCGTGGTTTGCTCAAACTGGTCGGTCAACGCCGCCGATTGCTC	1	Root; d__Bacteria; p__Chloroflexi; c__Anaerolineae; o__Anaerolineales; f__envOPS12
S1.13.ribosomal_protein_S15P_S13e	EsbE_18-Q3-R3-47_BATAC.498	CAGGATCAATCCTGCCGCCGTGGATTGCTAAAAATGGTCGGTCAACGCCGCCGATTGCTC	1	Root; d__Bacteria; p__Chloroflexi; c__Anaerolineae; o__Anaerolineales; f__envOPS12
S1.4.ribosomal_protein_L6_rplF	EsbE_18-Q3-R3-47_BATAC.498	GATAAGGAACTGGTCGGCCAGATAGCCGCGAATATTCGCAAGGTACGTCCGCCGGAGCCA	1	Root; d__Bacteria; p__Chloroflexi; c__Anaerolineae; o__Anaerolineales; f__envOPS12
S1.8.ribosomal_protein_S2_rpsB	EsbE_18-Q3-R3-47_BATAC.498	GAAGAAGCCGCAGTGCGTGAAGCGAACCTGCTTCAGATCCCGATCGTTGCGATGGTTGAT	2	Root; d__Bacteria; p__Chloroflexi; c__Anaerolineae; o__Anaerolineales; f__envOPS12
S1.8.ribosomal_protein_S2_rpsB	EsbE_18-Q3-R3-47_BATAC.498	GAAGAAGCCGCAGTGCGTGAAGCAAACCTGCTTCAGATCCCGATCGTTGCGATGGTTGAT	1	Root; d__Bacteria; p__Chloroflexi; c__Anaerolineae; o__Anaerolineales; f__envOPS12
S1.8.ribosomal_protein_S2_rpsB	EsbE_18-Q3-R3-47_BATAC.498	GAAGAAGCCGCAGTGCGTGAAGCGAACCTGCTTCAAATTCCGATCGTTGCAATGGTTGAT	1	Root; d__Bacteria; p__Chloroflexi; c__Anaerolineae; o__Anaerolineales; f__envOPS12
S1.3.ribosomal_protein_L5_rplE	EsbE_18-Q3-R3-47_BATAC.498	ATGTGGGCTTTCATTGACCGTCTTTTGAACATTGCTTTGCCCCGTGTCCGTGATTTCCGC	1	Root; d__Bacteria; p__Chloroflexi; c__Anaerolineae; o__Anaerolineales; f__envOPS12
S1.11.ribosomal_protein_S10_rpsJ	EsbE_18-Q3-R3-47_BATAC.498	GTACCCTTGCCAAGCAAGACAGAACGCTTTACAATACGTCGCTCTGCATTTATTGACAAG	1	Root; d__Bacteria; p__Chloroflexi; c__Anaerolineae; o__Anaerolineales; f__envOPS12
S1.2.ribosomal_protein_L3_rplC	EsbE_18-Q3-R3-47_BATAC.498	GTGGATGTGATCGGTGTGAGCAAAGGCAAGGGCTTTGCCGGTGTTGTAAAGCGCTATCAC	1	Root; d__Bacteria; p__Chloroflexi; c__Anaerolineae; o__Anaerolineales; f__envOPS12
S1.9.ribosomal_protein_S5	EsbW_18-Q3-R4-48_BATAC.450	GGTACCGGAGTTATCGCGGCAGGTGGTGTACGTGCTGTCCTGGAAGTGGCAGGTATCCGT	1	Root; d__Bacteria; p__Chloroflexi; c__Anaerolineae; o__Anaerolineales; f__envOPS12
S1.6.ribosomal_protein_L14b_L23e_rplN	EsbW_18-Q3-R4-48_BATAC.450	GCTGCGGTCATTTTGGATGCTGATGGCAACCCGAGGGGCACTCGTATCTTTGGCCCCGTG	1	Root; d__Bacteria; p__Chloroflexi; c__Anaerolineae; o__Anaerolineales; f__envOPS12
S1.12.ribosomal_protein_S12_S23	EsbW_18-Q3-R4-48_BATAC.450	CGCGGCGTATGTACTGTTGTACGTACGATGACACCCAAGAAACCGAATTCAGCGTTACGC	1	Root; d__Bacteria; p__Chloroflexi; c__Anaerolineae; o__Anaerolineales; f__envOPS12
S1.14.ribosomal_protein_S19_rpsS	EsbW_18-Q3-R4-48_BATAC.450	TGGAGTCGCGCCTCTGTGATTTTCCCGCAGATGGTTGGACATACCATCGCCGTACATGAT	1	Root; d__Bacteria; p__Chloroflexi; c__Anaerolineae; o__Anaerolineales; f__envOPS12
S1.7.ribosomal_protein_L16_L10E_rplP	EsbW_18-Q3-R4-48_BATAC.450	CGTATTTTTCCAGCCAAACCGTACACACACAAGCCGCCAGAGACCCGCATGGGTTCTGGT	1	Root; d__Bacteria; p__Chloroflexi; c__Anaerolineae; o__Anaerolineales; f__envOPS12
S1.1.ribosomal_protein_L2_rplB	EsbW_18-Q3-R4-48_BATAC.450	GAGATCAAAGCAGGAAAAGGCGCGCAACTCGTTCGCTCAGCAGGTGGATCCGCACAGTTA	1	Root; d__Bacteria; p__Chloroflexi; c__Anaerolineae; o__Anaerolineales; f__envOPS12
S1.10.ribosomal_protein_S7	EsbW_18-Q3-R4-48_BATAC.450	TATCAGGTACCTATGGAAGTTTCATCTGATCGACGCATGACATTGGCTCTTCGATGGATT	1	Root; d__Bacteria; p__Chloroflexi; c__Anaerolineae; o__Anaerolineales; f__envOPS12
S1.5.ribosomal_protein_L11_rplK	EsbW_18-Q3-R4-48_BATAC.450	CAGGCTGGCAAGGCCAATCCTGCGCCTCCCGTCGGTCCTGCGCTGGCAAGTCATGGTATC	1	Root; d__Bacteria; p__Chloroflexi; c__Anaerolineae; o__Anaerolineales; f__envOPS12
S1.5.ribosomal_protein_L11_rplK	EsbW_18-Q3-R4-48_BATAC.450	GAGGCTGGCAAGGCAAATCCGGCACCTCCCGTTGGTCCCGCGCTGGCAAGTCATGGTATT	1	Root; d__Bacteria; p__Chloroflexi; c__Anaerolineae; o__Anaerolineales; f__envOPS12
S1.5.ribosomal_protein_L11_rplK	EsbW_18-Q3-R4-48_BATAC.450	GAGGCTGGCAAGGCAAATCCGGCACCTCCCGTCGGTCCCGCGCTCGCAAGTCATGGTATC	1	Root; d__Bacteria; p__Chloroflexi; c__Anaerolineae; o__Anaerolineales; f__envOPS12
S1.5.ribosomal_protein_L11_rplK	EsbW_18-Q3-R4-48_BATAC.450	GAGGCTGGCAAGGCCAATCCTGCGCCTCCCGTCGGTCCTGCGCTGGCAAGTCATGGTATC	1	Root; d__Bacteria; p__Chloroflexi; c__Anaerolineae; o__Anaerolineales; f__envOPS12
S1.13.ribosomal_protein_S15P_S13e	EsbW_18-Q3-R4-48_BATAC.450	CAGGATCAATCCTGCCGCCGTGGATTGCTCAAAATGGTCGGTCAACGCCGCCGATTGCTC	1	Root; d__Bacteria; p__Chloroflexi; c__Anaerolineae; o__Anaerolineales; f__envOPS12
S1.4.ribosomal_protein_L6_rplF	EsbW_18-Q3-R4-48_BATAC.450	GATAAGGAACTGGTCGGCCAGATAGCCGCGAATATTCGCAAGGTACGTCCGCCGGAGCCA	1	Root; d__Bacteria; p__Chloroflexi; c__Anaerolineae; o__Anaerolineales; f__envOPS12
S1.8.ribosomal_protein_S2_rpsB	EsbW_18-Q3-R4-48_BATAC.450	GAAGAAGCCGCAGTGCGTGAAGCGAACCTGCTTCAGATCCCGATCGTTGCGATGGTTGAT	2	Root; d__Bacteria; p__Chloroflexi; c__Anaerolineae; o__Anaerolineales; f__envOPS12
S1.8.ribosomal_protein_S2_rpsB	EsbW_18-Q3-R4-48_BATAC.450	GAAGAAGCCGCAGTGCGTGAAGCAAACCTGCTTCAGATCCCGATCGTTGCGATGGTTGAT	1	Root; d__Bacteria; p__Chloroflexi; c__Anaerolineae; o__Anaerolineales; f__envOPS12
S1.8.ribosomal_protein_S2_rpsB	EsbW_18-Q3-R4-48_BATAC.450	GAAGAAGCCGCAGTGCGTGAAGCGAACCTGCTTCCAGATCCCTCGTTGCGATGGTTGACT	1	Root; d__Bacteria; p__Chloroflexi; c__Anaerolineae; o__Anaerolineales; f__envOPS12
S1.3.ribosomal_protein_L5_rplE	EsbW_18-Q3-R4-48_BATAC.450	ATGTGGGCTTTCATTGACCGTCTTTTGAACATTGCTTTGCCCCGTGTACGCGATTTCCGC	1	Root; d__Bacteria; p__Chloroflexi; c__Anaerolineae; o__Anaerolineales; f__envOPS12
S1.11.ribosomal_protein_S10_rpsJ	EsbW_18-Q3-R4-48_BATAC.450	GTACCCTTGCCAAGTAAGACAGAACGCTTTACAATACGTCGCTCTGCATTTATTGACAAG	1	Root; d__Bacteria; p__Chloroflexi; c__Anaerolineae; o__Anaerolineales; f__envOPS12
S1.2.ribosomal_protein_L3_rplC	EsbW_18-Q3-R4-48_BATAC.450	GTGGATGTGATCGGTGTGAGCAAAGGCAAGGGCTTTGCCGGTGTTGTAAAGCGCTATCAC	1	Root; d__Bacteria; p__Chloroflexi; c__Anaerolineae; o__Anaerolineales; f__envOPS12
