## Supplementary material for "Connecting structure to function with the recovery of over 1000 high-quality activated sludge metagenome-assembled genomes encoding full-length rRNA genes using long-read sequencing": SData9

MAG	SSU_PFL	SSU_IFL	LSU_PFL	LSU_IFL	R5S_PFL	R5S_IFL	tRNA_PFL	HQ
ASMAG1091.fa	1	1	1	0	0	1	45	HQ
ASMAG111.fa	1	1	1	1	1	1	41	HQ
ASMAG1256.fa	1	1	0	1	1	1	42	HQ
ASMAG1559.fa	2	2	1	0	1	1	47	HQ
ASMAG1560.fa	1	1	1	1	0	1	56	HQ
ASMAG1578.fa	1	1	1	1	1	1	43	HQ
ASMAG1592.fa	1	1	1	1	1	1	51	HQ
ASMAG1740.fa	1	1	1	1	0	1	51	HQ
ASMAG1757.fa	1	1	1	0	0	1	50	HQ
ASMAG1770.fa	1	1	1	1	0	1	39	HQ
ASMAG1834.fa	1	1	1	1	1	1	47	HQ
ASMAG1847.fa	1	1	1	0	1	1	27	HQ
ASMAG1867.fa	1	1	1	1	1	1	49	HQ
ASMAG1869.fa	1	1	1	1	0	1	39	HQ
ASMAG1871.fa	1	1	1	1	1	1	47	HQ
ASMAG1873.fa	1	1	1	1	1	1	44	HQ
ASMAG1903.fa	1	1	1	1	0	1	49	HQ
ASMAG1917.fa	1	1	1	1	1	1	49	HQ
ASMAG192.fa	1	1	1	1	1	1	43	HQ
ASMAG20.fa	1	1	1	1	1	1	50	HQ
ASMAG2025.fa	1	1	1	1	1	1	44	HQ
ASMAG2043.fa	1	1	1	1	1	1	52	HQ
ASMAG58.fa	1	1	1	1	0	1	51	HQ
ASMAG621.fa	1	1	1	1	2	2	49	HQ
ASMAG996.fa	1	1	1	1	1	1	41	HQ
ASMAG1000.fa	0	0	0	0	0	0	43	NOT
ASMAG1001.fa	0	0	0	0	4	4	34	NOT
ASMAG1004.fa	0	0	0	0	1	1	36	NOT
ASMAG1011.fa	0	0	0	0	0	0	65	NOT
ASMAG1013.fa	0	0	0	0	1	1	33	NOT
ASMAG102.fa	0	0	0	0	1	1	44	NOT
ASMAG1022.fa	0	0	0	0	0	0	31	NOT
ASMAG1023.fa	0	0	0	0	0	0	36	NOT
ASMAG1025.fa	0	0	0	0	1	1	45	NOT
ASMAG1028.fa	0	0	1	1	0	1	48	NOT
ASMAG1029.fa	0	0	0	1	0	1	124	NOT
ASMAG1030.fa	0	0	0	0	1	1	34	NOT
ASMAG1032.fa	0	0	0	0	0	1	46	NOT
ASMAG1033.fa	0	0	0	0	0	0	32	NOT
ASMAG1036.fa	0	0	0	0	1	1	54	NOT
ASMAG1038.fa	0	0	1	1	1	1	51	NOT
ASMAG1039.fa	0	0	0	0	0	0	30	NOT
ASMAG1045.fa	0	0	0	0	0	0	49	NOT
ASMAG1049.fa	0	0	0	0	0	0	38	NOT
ASMAG1050.fa	0	0	0	0	0	0	66	NOT
ASMAG1052.fa	0	0	0	0	0	1	58	NOT
ASMAG1055.fa	0	0	0	0	1	1	41	NOT
ASMAG106.fa	0	0	0	0	1	1	44	NOT
ASMAG1069.fa	0	0	0	0	2	2	52	NOT
ASMAG1075.fa	0	0	0	0	0	1	44	NOT
ASMAG1078.fa	0	0	0	0	0	0	38	NOT
ASMAG1081.fa	0	0	0	0	1	1	36	NOT
ASMAG1082.fa	0	0	0	0	0	0	44	NOT
ASMAG1084.fa	0	0	0	0	0	0	30	NOT
ASMAG1088.fa	0	0	0	0	0	0	43	NOT
ASMAG1090.fa	0	0	0	0	1	1	29	NOT
ASMAG1097.fa	0	0	0	0	0	0	52	NOT
ASMAG1099.fa	0	0	0	0	1	1	36	NOT
ASMAG1105.fa	0	0	0	0	0	0	60	NOT
ASMAG1108.fa	0	0	0	0	0	1	56	NOT
ASMAG1111.fa	0	0	0	0	1	1	43	NOT
ASMAG1112.fa	0	0	0	0	0	0	60	NOT
ASMAG1113.fa	0	0	0	0	0	0	40	NOT
ASMAG1117.fa	0	0	0	0	0	0	28	NOT
ASMAG112.fa	0	0	0	0	0	1	54	NOT
ASMAG1121.fa	0	0	0	0	1	1	46	NOT
ASMAG1123.fa	0	0	0	0	1	1	45	NOT
ASMAG1126.fa	0	0	0	0	0	0	29	NOT
ASMAG1127.fa	0	0	0	0	1	1	35	NOT
ASMAG1129.fa	0	0	0	0	0	0	46	NOT
ASMAG1134.fa	0	0	0	0	0	2	36	NOT
ASMAG1139.fa	1	0	0	0	1	1	60	NOT
ASMAG114.fa	0	0	0	0	0	0	43	NOT
ASMAG1141.fa	0	0	0	0	1	1	54	NOT
ASMAG1143.fa	0	0	0	0	1	1	53	NOT
ASMAG1152.fa	0	0	0	0	1	1	48	NOT
ASMAG1153.fa	0	0	0	0	0	0	45	NOT
ASMAG1156.fa	0	0	0	0	1	1	36	NOT
ASMAG1158.fa	0	0	0	0	0	0	37	NOT
ASMAG1176.fa	0	0	0	0	2	2	49	NOT
ASMAG118.fa	0	0	0	0	0	0	36	NOT
ASMAG1183.fa	0	0	0	0	0	0	36	NOT
ASMAG119.fa	1	1	0	0	0	0	38	NOT
ASMAG1195.fa	0	0	0	0	0	0	41	NOT
ASMAG1197.fa	0	0	0	0	1	1	37	NOT
ASMAG1211.fa	0	0	0	0	1	1	28	NOT
ASMAG1216.fa	0	0	0	0	0	0	28	NOT
ASMAG1225.fa	0	0	0	0	1	1	42	NOT
ASMAG1226.fa	0	0	0	0	1	1	41	NOT
ASMAG1232.fa	0	0	0	0	0	0	46	NOT
ASMAG1238.fa	0	0	0	0	0	0	63	NOT
ASMAG1242.fa	0	0	0	0	1	1	47	NOT
ASMAG1246.fa	0	0	0	0	0	0	44	NOT
ASMAG125.fa	0	0	0	0	1	1	49	NOT
ASMAG1250.fa	0	0	0	0	1	1	36	NOT
ASMAG1259.fa	0	0	0	0	0	0	48	NOT
ASMAG1262.fa	0	0	0	0	0	0	36	NOT
ASMAG1263.fa	0	0	0	0	1	1	38	NOT
ASMAG1266.fa	0	0	0	0	0	0	48	NOT
ASMAG1269.fa	0	0	0	0	0	2	43	NOT
ASMAG127.fa	0	0	0	0	0	1	41	NOT
ASMAG1278.fa	0	0	0	0	2	2	37	NOT
ASMAG1281.fa	0	0	0	0	1	1	49	NOT
ASMAG1284.fa	0	0	0	0	0	1	44	NOT
ASMAG1285.fa	0	0	0	0	0	0	31	NOT
ASMAG1286.fa	0	0	0	0	0	0	35	NOT
ASMAG129.fa	0	0	0	0	0	0	44	NOT
ASMAG1290.fa	0	0	0	0	0	1	53	NOT
ASMAG1292.fa	0	0	0	0	0	0	43	NOT
ASMAG1294.fa	1	0	0	0	1	1	44	NOT
ASMAG1296.fa	0	0	0	0	1	1	35	NOT
ASMAG1299.fa	0	0	0	0	0	0	46	NOT
ASMAG130.fa	0	0	0	0	0	0	37	NOT
ASMAG1300.fa	0	0	0	0	0	0	49	NOT
ASMAG1301.fa	0	0	0	0	0	0	47	NOT
ASMAG1307.fa	0	0	0	0	0	0	57	NOT
ASMAG1309.fa	0	0	0	0	0	0	52	NOT
ASMAG1313.fa	0	0	0	0	0	0	40	NOT
ASMAG1314.fa	0	0	1	0	0	0	42	NOT
ASMAG1319.fa	0	0	0	0	0	0	40	NOT
ASMAG132.fa	0	0	0	0	1	1	30	NOT
ASMAG1320.fa	0	0	0	0	2	2	40	NOT
ASMAG1322.fa	0	0	0	0	0	0	43	NOT
ASMAG1324.fa	0	0	0	0	2	2	38	NOT
ASMAG1329.fa	0	0	0	0	0	0	40	NOT
ASMAG1331.fa	0	0	0	0	1	1	49	NOT
ASMAG1333.fa	0	0	0	0	0	0	41	NOT
ASMAG1335.fa	0	0	0	0	1	1	49	NOT
ASMAG1338.fa	0	0	0	0	1	1	45	NOT
ASMAG1339.fa	0	0	0	0	0	0	33	NOT
ASMAG134.fa	0	0	0	0	0	1	46	NOT
ASMAG1343.fa	0	0	0	0	1	1	25	NOT
ASMAG1347.fa	0	0	0	0	1	1	39	NOT
ASMAG1348.fa	0	0	0	0	1	1	35	NOT
ASMAG1350.fa	0	0	0	0	1	1	28	NOT
ASMAG1351.fa	0	0	0	0	0	0	41	NOT
ASMAG1354.fa	0	0	0	0	0	0	35	NOT
ASMAG1356.fa	0	0	0	0	0	1	49	NOT
ASMAG1357.fa	0	0	0	0	1	1	29	NOT
ASMAG1359.fa	0	0	0	0	1	1	41	NOT
ASMAG1361.fa	0	0	0	0	1	1	54	NOT
ASMAG1365.fa	0	0	0	0	1	1	79	NOT
ASMAG1371.fa	0	0	0	0	1	1	35	NOT
ASMAG1372.fa	0	0	0	0	0	0	81	NOT
ASMAG1375.fa	0	0	0	0	0	0	56	NOT
ASMAG1376.fa	0	0	0	0	0	0	38	NOT
ASMAG1381.fa	0	0	0	0	0	0	38	NOT
ASMAG1387.fa	0	0	0	0	1	1	33	NOT
ASMAG1391.fa	0	0	0	0	1	1	33	NOT
ASMAG1395.fa	0	0	0	0	0	0	52	NOT
ASMAG1402.fa	0	0	0	0	1	1	33	NOT
ASMAG1404.fa	0	0	0	0	0	0	30	NOT
ASMAG1405.fa	0	0	0	0	0	0	45	NOT
ASMAG1407.fa	0	0	0	0	0	0	59	NOT
ASMAG1412.fa	0	0	0	0	2	2	39	NOT
ASMAG1413.fa	0	0	0	0	0	0	37	NOT
ASMAG1415.fa	0	0	0	0	1	1	23	NOT
ASMAG1416.fa	0	0	0	0	0	0	30	NOT
ASMAG1417.fa	0	0	0	0	0	0	62	NOT
ASMAG1418.fa	0	0	0	0	1	1	25	NOT
ASMAG1424.fa	0	0	0	0	1	1	44	NOT
ASMAG1426.fa	0	0	0	0	1	1	35	NOT
ASMAG1429.fa	0	0	0	0	1	1	31	NOT
ASMAG143.fa	0	0	0	0	0	0	38	NOT
ASMAG1431.fa	0	0	0	0	1	1	36	NOT
ASMAG1432.fa	0	0	0	0	1	1	39	NOT
ASMAG1437.fa	0	0	0	0	0	0	44	NOT
ASMAG1438.fa	0	0	0	0	1	1	31	NOT
ASMAG1445.fa	0	0	0	0	1	1	40	NOT
ASMAG1448.fa	0	0	0	0	0	0	26	NOT
ASMAG1449.fa	0	0	0	0	0	1	37	NOT
ASMAG1450.fa	0	0	0	0	1	1	36	NOT
ASMAG1452.fa	0	0	0	0	0	0	37	NOT
ASMAG1453.fa	0	0	0	0	0	0	35	NOT
ASMAG1454.fa	0	0	0	0	0	0	33	NOT
ASMAG1455.fa	0	0	0	0	1	1	41	NOT
ASMAG1457.fa	0	0	0	0	1	1	36	NOT
ASMAG1458.fa	0	0	0	0	1	1	36	NOT
ASMAG1459.fa	0	0	0	0	1	1	40	NOT
ASMAG146.fa	0	0	0	0	1	1	38	NOT
ASMAG1462.fa	0	0	0	0	0	0	30	NOT
ASMAG1465.fa	0	0	0	0	0	0	36	NOT
ASMAG1466.fa	0	0	0	0	0	0	36	NOT
ASMAG1468.fa	0	0	0	0	2	2	43	NOT
ASMAG1470.fa	0	0	0	0	0	0	30	NOT
ASMAG1471.fa	0	0	0	0	1	1	35	NOT
ASMAG1473.fa	0	0	0	0	1	1	35	NOT
ASMAG148.fa	1	0	0	0	1	1	36	NOT
ASMAG1481.fa	0	0	0	0	0	0	56	NOT
ASMAG1482.fa	0	0	0	0	1	1	43	NOT
ASMAG1493.fa	0	0	0	0	1	1	42	NOT
ASMAG1498.fa	0	0	0	0	0	0	37	NOT
ASMAG1499.fa	0	0	0	0	1	1	48	NOT
ASMAG150.fa	0	0	0	0	1	1	48	NOT
ASMAG1500.fa	0	0	0	0	0	0	38	NOT
ASMAG1506.fa	0	0	0	0	0	0	49	NOT
ASMAG1508.fa	0	0	0	0	1	1	51	NOT
ASMAG1510.fa	0	0	0	0	2	2	33	NOT
ASMAG1512.fa	0	0	0	0	1	1	34	NOT
ASMAG1513.fa	0	0	0	0	1	1	28	NOT
ASMAG1516.fa	0	0	0	0	1	1	43	NOT
ASMAG1517.fa	0	0	0	0	1	1	26	NOT
ASMAG1521.fa	0	0	0	0	1	1	30	NOT
ASMAG1522.fa	0	0	0	0	0	0	44	NOT
ASMAG1525.fa	0	0	0	0	1	1	31	NOT
ASMAG1527.fa	0	0	0	0	1	1	45	NOT
ASMAG1528.fa	0	0	0	0	1	1	56	NOT
ASMAG1533.fa	0	0	0	0	0	0	40	NOT
ASMAG1534.fa	0	0	0	0	1	1	58	NOT
ASMAG1537.fa	0	0	0	0	1	1	47	NOT
ASMAG154.fa	0	0	0	0	1	1	79	NOT
ASMAG1546.fa	0	0	0	0	0	0	38	NOT
ASMAG1548.fa	0	0	0	0	1	1	32	NOT
ASMAG1549.fa	0	0	0	0	2	2	31	NOT
ASMAG155.fa	0	0	0	0	0	1	51	NOT
ASMAG1552.fa	0	0	0	0	0	0	52	NOT
ASMAG1553.fa	0	0	0	0	2	2	45	NOT
ASMAG1557.fa	0	0	1	1	1	1	43	NOT
ASMAG156.fa	0	0	0	0	0	0	45	NOT
ASMAG1567.fa	0	0	0	0	0	0	56	NOT
ASMAG1569.fa	0	0	0	0	1	1	42	NOT
ASMAG157.fa	0	0	0	0	1	1	52	NOT
ASMAG1570.fa	0	0	0	0	0	0	51	NOT
ASMAG1571.fa	0	0	0	0	1	1	45	NOT
ASMAG1579.fa	0	0	0	0	0	0	44	NOT
ASMAG1580.fa	0	0	0	0	1	2	47	NOT
ASMAG1583.fa	0	0	0	0	1	1	57	NOT
ASMAG1585.fa	0	0	1	1	1	1	44	NOT
ASMAG1587.fa	0	0	0	0	1	1	34	NOT
ASMAG1593.fa	0	0	0	0	1	1	51	NOT
ASMAG1603.fa	0	0	0	0	0	2	46	NOT
ASMAG1609.fa	0	0	0	0	1	1	48	NOT
ASMAG161.fa	0	0	0	0	0	0	34	NOT
ASMAG1610.fa	0	0	0	0	1	1	34	NOT
ASMAG1611.fa	0	0	0	0	0	0	56	NOT
ASMAG1615.fa	0	0	0	0	1	1	48	NOT
ASMAG1623.fa	0	0	0	0	0	1	47	NOT
ASMAG1632.fa	0	0	0	0	1	1	34	NOT
ASMAG1633.fa	0	0	0	0	0	0	42	NOT
ASMAG1637.fa	0	0	0	0	0	0	41	NOT
ASMAG1640.fa	0	0	0	0	1	1	47	NOT
ASMAG1642.fa	0	0	0	0	1	2	44	NOT
ASMAG1646.fa	0	0	0	0	0	0	36	NOT
ASMAG1648.fa	0	0	0	0	1	1	75	NOT
ASMAG1649.fa	0	0	0	0	0	1	44	NOT
ASMAG1654.fa	0	0	1	1	0	1	48	NOT
ASMAG1660.fa	0	0	0	0	1	1	41	NOT
ASMAG1662.fa	0	0	0	0	1	1	48	NOT
ASMAG1666.fa	0	0	0	0	2	2	41	NOT
ASMAG167.fa	0	0	0	0	1	1	43	NOT
ASMAG1675.fa	0	0	0	0	1	1	34	NOT
ASMAG1678.fa	0	0	0	0	0	1	46	NOT
ASMAG1680.fa	0	0	0	0	0	0	35	NOT
ASMAG1682.fa	0	0	0	0	0	0	32	NOT
ASMAG1686.fa	0	0	0	0	0	0	47	NOT
ASMAG169.fa	0	0	0	0	1	1	36	NOT
ASMAG1691.fa	1	0	0	0	1	1	34	NOT
ASMAG1693.fa	0	0	0	0	0	1	45	NOT
ASMAG1695.fa	0	1	0	0	1	1	46	NOT
ASMAG1697.fa	0	0	0	0	1	1	44	NOT
ASMAG1698.fa	0	0	0	0	0	0	32	NOT
ASMAG1701.fa	0	0	0	0	1	1	43	NOT
ASMAG1703.fa	0	0	0	0	1	1	50	NOT
ASMAG1704.fa	0	0	0	0	0	1	61	NOT
ASMAG1706.fa	0	0	0	0	1	1	45	NOT
ASMAG1707.fa	0	0	0	0	1	1	44	NOT
ASMAG171.fa	0	0	0	0	1	0	48	NOT
ASMAG1713.fa	0	0	0	0	1	1	38	NOT
ASMAG1719.fa	0	0	0	0	0	0	42	NOT
ASMAG172.fa	0	0	0	0	1	1	42	NOT
ASMAG1720.fa	0	0	1	1	1	1	49	NOT
ASMAG1721.fa	0	0	0	0	0	0	70	NOT
ASMAG1722.fa	0	0	0	0	1	1	48	NOT
ASMAG1723.fa	0	0	0	0	0	0	46	NOT
ASMAG1728.fa	0	0	0	0	0	0	48	NOT
ASMAG1729.fa	0	0	0	0	1	1	41	NOT
ASMAG173.fa	0	0	0	0	0	0	55	NOT
ASMAG1734.fa	0	0	0	0	0	0	38	NOT
ASMAG1738.fa	0	0	0	0	0	0	46	NOT
ASMAG1741.fa	0	0	0	0	0	2	38	NOT
ASMAG1745.fa	0	0	1	1	1	1	48	NOT
ASMAG1747.fa	0	0	0	0	1	1	51	NOT
ASMAG1748.fa	0	0	0	0	1	1	53	NOT
ASMAG1749.fa	0	0	0	0	1	1	47	NOT
ASMAG1750.fa	0	0	0	0	0	0	44	NOT
ASMAG1751.fa	0	0	0	0	0	0	51	NOT
ASMAG1752.fa	0	0	0	0	0	0	36	NOT
ASMAG1755.fa	0	0	0	0	0	2	49	NOT
ASMAG1756.fa	0	0	0	0	1	1	43	NOT
ASMAG1760.fa	0	0	1	1	0	1	48	NOT
ASMAG1761.fa	0	0	0	0	1	1	55	NOT
ASMAG1765.fa	0	0	0	0	0	0	40	NOT
ASMAG1766.fa	0	0	0	0	0	0	42	NOT
ASMAG177.fa	0	0	0	0	0	0	40	NOT
ASMAG1772.fa	0	0	0	0	0	0	38	NOT
ASMAG1773.fa	0	0	0	0	1	1	33	NOT
ASMAG1774.fa	1	1	0	0	1	1	32	NOT
ASMAG1779.fa	0	0	0	0	0	0	43	NOT
ASMAG1784.fa	0	0	0	0	0	0	33	NOT
ASMAG179.fa	0	0	0	0	0	0	46	NOT
ASMAG1790.fa	0	0	0	0	0	0	44	NOT
ASMAG1793.fa	0	0	0	0	1	1	27	NOT
ASMAG1794.fa	0	0	0	0	0	0	43	NOT
ASMAG18.fa	1	0	0	0	1	1	37	NOT
ASMAG1803.fa	0	0	0	0	0	0	47	NOT
ASMAG1804.fa	1	1	0	0	0	0	81	NOT
ASMAG1807.fa	0	0	0	0	0	0	50	NOT
ASMAG1810.fa	0	0	0	0	1	1	45	NOT
ASMAG1811.fa	1	0	0	0	0	0	44	NOT
ASMAG1812.fa	1	0	0	0	1	1	36	NOT
ASMAG1813.fa	0	0	0	0	0	0	42	NOT
ASMAG1815.fa	0	0	0	0	0	0	52	NOT
ASMAG1816.fa	0	0	0	0	1	1	53	NOT
ASMAG1819.fa	0	0	0	0	1	1	37	NOT
ASMAG1820.fa	0	0	0	0	0	0	50	NOT
ASMAG1822.fa	0	0	0	0	1	1	46	NOT
ASMAG1824.fa	0	0	0	0	0	0	40	NOT
ASMAG1831.fa	0	0	0	0	1	1	53	NOT
ASMAG1832.fa	0	0	1	1	1	1	54	NOT
ASMAG1833.fa	0	0	0	0	1	1	42	NOT
ASMAG1835.fa	0	0	0	0	0	1	32	NOT
ASMAG1836.fa	1	1	0	0	0	0	41	NOT
ASMAG1840.fa	0	0	0	0	1	1	31	NOT
ASMAG1841.fa	0	0	0	0	0	0	33	NOT
ASMAG1844.fa	0	0	0	0	1	1	41	NOT
ASMAG1846.fa	0	0	0	0	0	0	26	NOT
ASMAG185.fa	0	0	0	0	0	0	38	NOT
ASMAG1850.fa	0	0	0	0	0	0	30	NOT
ASMAG1851.fa	0	0	0	0	1	1	30	NOT
ASMAG1853.fa	0	0	0	0	0	0	25	NOT
ASMAG1854.fa	0	0	0	0	1	1	54	NOT
ASMAG186.fa	0	0	0	0	1	1	24	NOT
ASMAG1863.fa	0	0	0	0	0	0	35	NOT
ASMAG1866.fa	0	0	0	0	1	1	43	NOT
ASMAG1870.fa	0	0	0	0	0	0	39	NOT
ASMAG1874.fa	1	1	0	0	1	1	46	NOT
ASMAG1877.fa	0	0	0	0	0	2	36	NOT
ASMAG1879.fa	0	0	0	0	1	0	43	NOT
ASMAG1880.fa	0	0	0	0	0	0	39	NOT
ASMAG1881.fa	0	0	0	0	0	1	47	NOT
ASMAG1883.fa	0	0	0	0	1	1	44	NOT
ASMAG1884.fa	1	1	0	0	5	5	51	NOT
ASMAG1886.fa	0	0	0	0	1	1	32	NOT
ASMAG1887.fa	0	0	1	1	1	1	47	NOT
ASMAG1888.fa	0	0	0	0	0	0	36	NOT
ASMAG1890.fa	1	1	0	0	0	1	45	NOT
ASMAG1891.fa	0	0	0	0	0	0	55	NOT
ASMAG1894.fa	0	0	0	0	0	0	44	NOT
ASMAG1897.fa	1	1	0	0	2	2	31	NOT
ASMAG1899.fa	0	0	0	0	1	1	33	NOT
ASMAG190.fa	0	0	0	0	2	2	77	NOT
ASMAG1905.fa	0	0	1	1	1	1	46	NOT
ASMAG1906.fa	0	0	0	0	1	1	45	NOT
ASMAG1909.fa	0	0	0	0	1	1	32	NOT
ASMAG191.fa	0	0	0	0	0	1	58	NOT
ASMAG1911.fa	0	0	0	0	3	3	62	NOT
ASMAG1912.fa	1	1	0	0	1	1	43	NOT
ASMAG1913.fa	0	0	0	0	0	1	31	NOT
ASMAG1918.fa	0	0	0	0	0	0	43	NOT
ASMAG1921.fa	0	0	1	1	1	1	49	NOT
ASMAG1926.fa	0	0	0	0	2	2	41	NOT
ASMAG1927.fa	0	0	0	0	1	1	44	NOT
ASMAG1928.fa	0	0	0	0	1	1	48	NOT
ASMAG1931.fa	0	0	1	1	1	1	41	NOT
ASMAG1933.fa	0	0	0	0	1	1	44	NOT
ASMAG1935.fa	0	0	0	0	0	0	54	NOT
ASMAG1936.fa	0	0	0	0	1	1	33	NOT
ASMAG1940.fa	0	0	0	0	1	1	53	NOT
ASMAG1942.fa	1	0	0	0	1	1	44	NOT
ASMAG1945.fa	0	0	0	0	0	0	63	NOT
ASMAG1946.fa	0	0	0	0	0	0	35	NOT
ASMAG1952.fa	0	0	0	0	2	2	51	NOT
ASMAG1958.fa	0	0	0	0	2	2	50	NOT
ASMAG1960.fa	0	0	0	0	0	0	34	NOT
ASMAG1965.fa	0	0	0	0	2	2	34	NOT
ASMAG1969.fa	0	0	0	0	1	1	44	NOT
ASMAG1971.fa	0	0	0	0	2	2	54	NOT
ASMAG1972.fa	0	0	0	0	0	0	44	NOT
ASMAG1975.fa	0	0	1	1	1	1	40	NOT
ASMAG1976.fa	0	0	0	0	1	1	36	NOT
ASMAG1978.fa	0	0	0	0	1	1	44	NOT
ASMAG1982.fa	0	0	0	0	1	1	45	NOT
ASMAG1984.fa	0	0	0	0	0	0	34	NOT
ASMAG1987.fa	0	0	0	0	3	1	46	NOT
ASMAG1989.fa	0	0	0	0	0	0	34	NOT
ASMAG1992.fa	0	0	0	0	1	1	46	NOT
ASMAG1993.fa	0	0	0	0	1	1	35	NOT
ASMAG1994.fa	0	0	0	0	0	0	34	NOT
ASMAG1997.fa	1	1	0	0	1	1	51	NOT
ASMAG1999.fa	1	1	0	0	0	0	48	NOT
ASMAG2005.fa	1	1	0	0	0	0	48	NOT
ASMAG2006.fa	0	0	0	0	1	1	47	NOT
ASMAG2009.fa	1	1	0	0	0	0	52	NOT
ASMAG2013.fa	0	0	0	0	1	1	48	NOT
ASMAG2014.fa	0	0	0	0	1	1	41	NOT
ASMAG2020.fa	0	0	0	0	1	1	49	NOT
ASMAG2021.fa	0	0	0	0	1	1	32	NOT
ASMAG2026.fa	0	0	0	0	1	1	43	NOT
ASMAG203.fa	0	0	0	0	1	1	55	NOT
ASMAG2030.fa	0	0	0	0	0	0	47	NOT
ASMAG2034.fa	0	0	0	0	0	0	41	NOT
ASMAG2035.fa	0	0	0	0	0	1	46	NOT
ASMAG204.fa	0	0	0	0	1	1	32	NOT
ASMAG2042.fa	0	0	0	0	0	0	39	NOT
ASMAG2044.fa	0	0	0	0	1	1	60	NOT
ASMAG207.fa	0	0	0	0	1	1	54	NOT
ASMAG21.fa	0	0	0	0	0	0	36	NOT
ASMAG210.fa	0	0	0	0	0	0	31	NOT
ASMAG219.fa	0	0	0	0	0	0	45	NOT
ASMAG22.fa	0	0	0	0	0	2	33	NOT
ASMAG239.fa	0	0	0	0	1	1	49	NOT
ASMAG241.fa	0	0	0	0	1	1	32	NOT
ASMAG25.fa	0	0	0	0	1	0	31	NOT
ASMAG254.fa	0	0	0	0	0	2	39	NOT
ASMAG257.fa	0	0	0	0	1	1	33	NOT
ASMAG262.fa	0	0	0	0	0	0	36	NOT
ASMAG266.fa	0	0	0	0	1	1	44	NOT
ASMAG270.fa	0	0	0	0	1	1	50	NOT
ASMAG276.fa	0	0	0	0	0	0	51	NOT
ASMAG280.fa	0	0	0	0	1	1	55	NOT
ASMAG281.fa	0	0	0	0	1	1	29	NOT
ASMAG290.fa	0	0	0	0	0	0	41	NOT
ASMAG291.fa	0	0	0	0	0	0	32	NOT
ASMAG293.fa	0	0	0	0	1	1	45	NOT
ASMAG298.fa	0	0	0	0	1	1	58	NOT
ASMAG302.fa	0	0	0	0	1	1	26	NOT
ASMAG304.fa	0	0	0	0	0	0	59	NOT
ASMAG307.fa	0	0	0	0	1	1	41	NOT
ASMAG309.fa	0	0	0	0	1	1	49	NOT
ASMAG311.fa	0	0	0	0	0	0	29	NOT
ASMAG32.fa	0	0	0	0	0	0	43	NOT
ASMAG323.fa	0	0	0	0	1	1	29	NOT
ASMAG325.fa	0	0	0	0	0	0	53	NOT
ASMAG327.fa	0	0	0	0	1	1	32	NOT
ASMAG328.fa	0	0	0	0	1	1	50	NOT
ASMAG329.fa	0	0	0	0	0	0	46	NOT
ASMAG332.fa	0	0	0	0	0	0	45	NOT
ASMAG333.fa	0	0	0	0	1	1	47	NOT
ASMAG335.fa	0	0	0	0	0	1	55	NOT
ASMAG345.fa	0	0	0	0	0	0	33	NOT
ASMAG347.fa	0	0	0	0	0	0	55	NOT
ASMAG351.fa	0	0	0	0	1	1	46	NOT
ASMAG353.fa	0	0	0	0	1	1	76	NOT
ASMAG355.fa	0	0	0	0	0	0	37	NOT
ASMAG356.fa	0	0	0	0	0	1	49	NOT
ASMAG364.fa	0	0	0	0	2	2	44	NOT
ASMAG366.fa	0	0	0	0	0	1	49	NOT
ASMAG367.fa	0	0	0	0	0	0	24	NOT
ASMAG368.fa	0	0	0	0	1	1	46	NOT
ASMAG369.fa	0	0	0	0	0	0	51	NOT
ASMAG370.fa	1	1	0	0	1	1	30	NOT
ASMAG371.fa	0	0	0	0	2	2	47	NOT
ASMAG372.fa	0	0	0	0	1	1	77	NOT
ASMAG378.fa	0	0	0	0	0	0	44	NOT
ASMAG38.fa	0	0	0	0	0	0	49	NOT
ASMAG387.fa	0	0	0	0	1	1	42	NOT
ASMAG389.fa	0	0	0	0	1	1	43	NOT
ASMAG399.fa	0	0	1	1	1	1	37	NOT
ASMAG410.fa	0	0	0	0	0	1	49	NOT
ASMAG419.fa	0	0	0	0	0	0	39	NOT
ASMAG424.fa	0	0	0	0	1	1	48	NOT
ASMAG428.fa	0	0	0	0	0	1	29	NOT
ASMAG433.fa	0	0	0	0	2	0	68	NOT
ASMAG434.fa	0	0	0	0	0	0	27	NOT
ASMAG435.fa	0	0	0	0	0	0	39	NOT
ASMAG439.fa	0	0	0	0	0	0	58	NOT
ASMAG443.fa	0	0	0	0	1	1	36	NOT
ASMAG446.fa	0	0	0	0	0	0	54	NOT
ASMAG448.fa	0	0	0	0	1	1	45	NOT
ASMAG45.fa	0	0	0	0	1	1	46	NOT
ASMAG451.fa	0	0	0	0	0	1	35	NOT
ASMAG453.fa	0	0	0	0	1	1	56	NOT
ASMAG456.fa	0	0	0	0	1	1	49	NOT
ASMAG460.fa	0	0	0	0	1	1	35	NOT
ASMAG463.fa	0	0	0	0	0	1	60	NOT
ASMAG471.fa	0	0	1	1	0	1	52	NOT
ASMAG473.fa	0	0	0	0	1	1	35	NOT
ASMAG476.fa	0	0	0	0	1	1	78	NOT
ASMAG478.fa	0	0	0	0	1	1	49	NOT
ASMAG48.fa	0	0	0	0	1	1	28	NOT
ASMAG480.fa	0	0	0	0	1	1	43	NOT
ASMAG488.fa	0	0	0	0	1	1	50	NOT
ASMAG490.fa	0	0	0	0	0	0	43	NOT
ASMAG492.fa	0	0	0	0	1	1	42	NOT
ASMAG495.fa	0	0	0	0	0	0	52	NOT
ASMAG500.fa	0	0	0	0	0	1	64	NOT
ASMAG51.fa	0	0	0	0	1	1	41	NOT
ASMAG511.fa	0	0	0	0	1	1	48	NOT
ASMAG515.fa	0	0	0	0	0	0	56	NOT
ASMAG517.fa	0	0	0	0	1	1	42	NOT
ASMAG521.fa	0	0	0	0	1	1	77	NOT
ASMAG523.fa	0	0	0	0	0	1	54	NOT
ASMAG527.fa	0	0	0	0	1	1	31	NOT
ASMAG535.fa	0	0	0	0	1	1	44	NOT
ASMAG537.fa	0	0	0	0	0	1	61	NOT
ASMAG538.fa	0	0	0	0	0	0	46	NOT
ASMAG544.fa	0	0	0	0	1	1	39	NOT
ASMAG547.fa	0	0	0	0	0	0	41	NOT
ASMAG549.fa	0	0	0	0	0	0	42	NOT
ASMAG553.fa	0	0	0	0	0	0	62	NOT
ASMAG554.fa	0	0	0	0	1	1	51	NOT
ASMAG556.fa	0	0	0	0	0	0	47	NOT
ASMAG559.fa	0	0	0	0	2	2	48	NOT
ASMAG561.fa	0	0	0	0	1	1	38	NOT
ASMAG566.fa	0	0	0	0	1	1	33	NOT
ASMAG567.fa	0	0	0	0	0	0	43	NOT
ASMAG568.fa	0	0	1	1	1	1	43	NOT
ASMAG575.fa	0	0	0	0	1	1	44	NOT
ASMAG579.fa	0	0	0	0	1	1	54	NOT
ASMAG582.fa	0	0	0	0	0	0	37	NOT
ASMAG583.fa	0	0	0	0	0	0	34	NOT
ASMAG588.fa	0	0	0	0	0	0	49	NOT
ASMAG59.fa	0	0	0	0	1	1	32	NOT
ASMAG592.fa	0	0	0	0	1	1	45	NOT
ASMAG599.fa	0	0	0	0	1	1	33	NOT
ASMAG60.fa	0	0	0	0	1	1	65	NOT
ASMAG609.fa	0	0	0	0	1	1	33	NOT
ASMAG610.fa	0	0	0	0	0	0	24	NOT
ASMAG612.fa	0	0	0	0	1	1	44	NOT
ASMAG617.fa	0	0	0	0	2	2	41	NOT
ASMAG623.fa	0	0	0	0	0	0	38	NOT
ASMAG629.fa	0	0	0	0	0	0	49	NOT
ASMAG636.fa	0	0	0	0	0	0	52	NOT
ASMAG638.fa	0	0	0	0	1	1	40	NOT
ASMAG639.fa	0	0	0	0	1	1	44	NOT
ASMAG646.fa	0	0	0	0	1	1	38	NOT
ASMAG647.fa	1	1	0	0	1	1	36	NOT
ASMAG648.fa	0	0	0	0	0	0	54	NOT
ASMAG649.fa	0	0	0	0	0	2	60	NOT
ASMAG650.fa	0	0	0	0	1	1	48	NOT
ASMAG651.fa	0	0	0	0	0	0	44	NOT
ASMAG652.fa	1	1	0	0	0	1	51	NOT
ASMAG654.fa	0	0	0	0	0	0	42	NOT
ASMAG655.fa	0	0	0	0	0	0	31	NOT
ASMAG660.fa	0	0	0	0	0	1	49	NOT
ASMAG666.fa	0	0	0	0	0	0	40	NOT
ASMAG667.fa	0	0	0	0	1	1	47	NOT
ASMAG669.fa	1	1	0	0	0	1	48	NOT
ASMAG671.fa	0	0	0	0	1	1	49	NOT
ASMAG674.fa	0	0	0	0	0	0	26	NOT
ASMAG679.fa	0	0	0	0	1	1	46	NOT
ASMAG680.fa	0	0	0	0	0	1	44	NOT
ASMAG682.fa	0	0	0	0	1	1	42	NOT
ASMAG684.fa	0	0	0	0	0	0	42	NOT
ASMAG685.fa	0	0	0	0	1	1	45	NOT
ASMAG686.fa	0	0	0	0	2	2	34	NOT
ASMAG69.fa	0	0	0	0	1	1	48	NOT
ASMAG695.fa	0	0	0	0	1	1	47	NOT
ASMAG699.fa	0	0	0	0	0	1	47	NOT
ASMAG700.fa	0	0	0	0	0	0	38	NOT
ASMAG701.fa	0	0	0	0	1	1	42	NOT
ASMAG707.fa	0	0	0	0	1	1	48	NOT
ASMAG712.fa	0	0	0	0	1	1	34	NOT
ASMAG714.fa	0	0	0	0	1	1	76	NOT
ASMAG715.fa	0	0	0	0	1	1	58	NOT
ASMAG719.fa	0	0	0	0	0	0	53	NOT
ASMAG72.fa	0	0	0	0	0	0	52	NOT
ASMAG721.fa	0	0	0	0	1	1	55	NOT
ASMAG726.fa	0	0	0	0	1	1	94	NOT
ASMAG729.fa	0	0	0	0	1	1	35	NOT
ASMAG733.fa	0	0	1	1	0	1	39	NOT
ASMAG738.fa	0	0	0	0	0	0	44	NOT
ASMAG74.fa	0	0	0	0	0	0	44	NOT
ASMAG740.fa	0	0	0	0	0	0	40	NOT
ASMAG742.fa	0	0	0	0	1	1	34	NOT
ASMAG744.fa	0	0	0	0	0	0	52	NOT
ASMAG747.fa	0	0	0	0	1	1	31	NOT
ASMAG755.fa	0	0	0	0	0	0	60	NOT
ASMAG756.fa	0	0	1	1	1	1	29	NOT
ASMAG76.fa	0	0	0	0	1	1	39	NOT
ASMAG762.fa	0	0	0	0	1	1	27	NOT
ASMAG764.fa	0	0	0	0	1	1	30	NOT
ASMAG766.fa	0	0	0	0	0	0	39	NOT
ASMAG77.fa	0	0	0	0	0	1	46	NOT
ASMAG773.fa	0	0	0	0	1	1	49	NOT
ASMAG774.fa	0	0	0	0	0	1	47	NOT
ASMAG775.fa	0	0	0	0	0	0	47	NOT
ASMAG778.fa	0	0	0	0	1	1	45	NOT
ASMAG780.fa	0	0	0	0	0	0	50	NOT
ASMAG783.fa	0	0	0	0	1	1	47	NOT
ASMAG784.fa	0	0	0	0	1	1	39	NOT
ASMAG785.fa	0	0	0	0	1	1	33	NOT
ASMAG79.fa	0	0	0	0	0	0	49	NOT
ASMAG790.fa	0	0	0	0	0	0	34	NOT
ASMAG793.fa	0	0	0	0	1	1	31	NOT
ASMAG796.fa	0	0	0	0	0	0	50	NOT
ASMAG80.fa	0	0	0	0	0	0	39	NOT
ASMAG800.fa	0	0	0	0	0	0	38	NOT
ASMAG802.fa	0	0	0	0	0	0	56	NOT
ASMAG805.fa	0	0	0	0	0	0	52	NOT
ASMAG811.fa	0	0	0	0	0	0	55	NOT
ASMAG813.fa	0	0	0	0	0	2	40	NOT
ASMAG815.fa	0	0	0	0	1	1	49	NOT
ASMAG816.fa	0	0	0	0	0	0	42	NOT
ASMAG818.fa	0	0	0	0	0	0	40	NOT
ASMAG821.fa	0	0	0	0	0	0	39	NOT
ASMAG823.fa	0	0	0	0	1	1	32	NOT
ASMAG826.fa	0	0	1	0	0	1	54	NOT
ASMAG832.fa	0	0	0	0	0	0	44	NOT
ASMAG835.fa	0	0	0	0	1	1	54	NOT
ASMAG836.fa	0	0	0	0	0	0	28	NOT
ASMAG846.fa	0	0	0	0	0	0	51	NOT
ASMAG852.fa	0	0	0	0	0	1	61	NOT
ASMAG853.fa	0	0	0	0	0	0	46	NOT
ASMAG859.fa	0	0	0	0	1	1	63	NOT
ASMAG861.fa	0	0	1	1	0	1	60	NOT
ASMAG864.fa	0	0	0	0	0	0	42	NOT
ASMAG878.fa	0	0	0	0	0	1	48	NOT
ASMAG885.fa	0	0	0	0	1	1	53	NOT
ASMAG888.fa	0	0	0	0	1	1	26	NOT
ASMAG89.fa	0	0	0	0	0	0	44	NOT
ASMAG890.fa	0	0	0	0	0	0	30	NOT
ASMAG901.fa	0	0	0	0	0	0	57	NOT
ASMAG902.fa	0	0	0	0	1	1	47	NOT
ASMAG907.fa	0	0	0	0	0	0	43	NOT
ASMAG908.fa	0	0	0	0	0	0	42	NOT
ASMAG913.fa	0	0	0	0	1	1	56	NOT
ASMAG914.fa	0	0	0	0	1	1	48	NOT
ASMAG915.fa	0	0	0	0	1	1	41	NOT
ASMAG918.fa	0	0	0	0	1	1	50	NOT
ASMAG922.fa	0	0	0	0	0	2	32	NOT
ASMAG924.fa	0	0	0	0	1	1	57	NOT
ASMAG926.fa	0	0	0	0	0	0	44	NOT
ASMAG929.fa	0	0	0	0	0	1	44	NOT
ASMAG931.fa	0	0	0	0	0	0	34	NOT
ASMAG939.fa	0	0	0	0	1	1	52	NOT
ASMAG940.fa	0	0	0	0	1	1	35	NOT
ASMAG953.fa	0	0	0	0	0	0	41	NOT
ASMAG964.fa	0	0	0	0	1	1	42	NOT
ASMAG965.fa	0	0	0	0	0	0	51	NOT
ASMAG966.fa	0	0	0	0	2	2	42	NOT
ASMAG972.fa	0	0	0	0	0	0	28	NOT
ASMAG974.fa	0	0	0	0	0	0	36	NOT
ASMAG977.fa	0	0	0	0	1	1	41	NOT
ASMAG979.fa	0	0	0	0	1	1	42	NOT
ASMAG98.fa	0	0	0	0	0	0	39	NOT
ASMAG981.fa	0	0	0	0	1	1	41	NOT
ASMAG983.fa	0	0	0	0	1	1	39	NOT
ASMAG984.fa	0	0	0	0	0	0	54	NOT
ASMAG986.fa	0	0	0	0	1	1	42	NOT
ASMAG988.fa	0	0	0	0	1	1	30	NOT
ASMAG990.fa	0	0	0	0	0	0	42	NOT
ASMAG997.fa	0	0	0	0	0	0	55	NOT
ASMAG999.fa	0	0	0	0	1	1	46	NOT
