## Supplementary material for "Connecting structure to function with the recovery of over 1000 high-quality activated sludge metagenome-assembled genomes encoding full-length rRNA genes using long-read sequencing": SData10

genome	secondary_cluster	threshold	cluster_method	comparison_algorithm	primary_cluster
Hjor_18-Q3-R7-51_MAXAC.102_uni.fa	1_0	0.05	average	ANImf	1
Skiv_18-Q3-R9-52_BAT3C.188_fly.fa	2_0	0.05	average	ANImf	2
Hirt_18-Q3-R61-65_BATAC.98_uni.fa	3_0	0.05	average	ANImf	3
Vibo_18-Q3-R45-57_BAT3C.117_fly.fa	4_0	0.05	average	ANImf	4
Hirt_18-Q3-R61-65_MAXAC.330_cln.fa	5_0	0.05	average	ANImf	5
Ribe_18-Q3-R11-54_BATAC.540_fly.fa	6_0	0.05	average	ANImf	6
AalW_18-Q3-R10-53_BAT3C.395.fa	7_0	0.05	average	ANImf	7
EsbW_18-Q3-R4-48_MAXAC.200_cln.fa	8_0	0.05	average	ANImf	8
Damh_18-Q3-R51-60_MAXAC.235_fly.fa	9_0	0.05	average	ANImf	9
Hirt_18-Q3-R61-65_BAT3C.362_fly.fa	10_0	0.05	average	ANImf	10
EsbW_18-Q3-R4-48_MAXAC.267_cln.fa	11_0	0.05	average	ANImf	11
Fred_18-Q3-R57-64_MAXAC.421_sub_cln.fa	12_0	0.05	average	ANImf	12
Hirt_18-Q3-R61-65_MAXAC.378_cln.fa	13_0	0.05	average	ANImf	13
Mari_18-Q3-R65-66_MAXAC.243_uni.fa	14_0	0.05	average	ANImf	14
Hade_18-Q3-R52-61_MAXAC.390.fa	15_0	0.05	average	ANImf	15
Kalu_18-Q3-R12-55_MAXAC.131.fa	16_0	0.05	average	ANImf	16
AalE_18-Q3-R2-46_MAXAC.025.fa	17_0	0.05	average	ANImf	17
Bjer_18-Q3-R1-45_BAT3C.220.fa	18_0	0.05	average	ANImf	18
Aved_18-Q3-R54-62_BAT3C.344.fa	19_0	0.05	average	ANImf	19
Ega_18-Q3-R5-49_MAXAC.254.fa	20_0	0.05	average	ANImf	20
AalE_18-Q3-R2-46_BAT3C.1_cln.fa	21_0	0.05	average	ANImf	21
Aved_18-Q3-R54-62_BAT3C.210.fa	22_0	0.05	average	ANImf	22
Mari_18-Q3-R65-66_BAT3C.341_fly.fa	23_0	0.05	average	ANImf	23
Bjer_18-Q3-R1-45_BAT3C.235.fa	24_0	0.05	average	ANImf	24
Skiv_18-Q3-R9-52_BAT3C.180.fa	25_0	0.05	average	ANImf	25
Ega_18-Q3-R5-49_MAXAC.038.fa	26_0	0.05	average	ANImf	26
AalW_18-Q3-R10-53_MAXAC.389.fa	27_0	0.05	average	ANImf	27
Rand_18-Q3-R56-63_MAXAC.058.fa	28_0	0.05	average	ANImf	28
Skiv_18-Q3-R9-52_MAXAC.177.fa	29_0	0.05	average	ANImf	29
EsbW_18-Q3-R4-48_BAT3C.13.fa	30_0	0.05	average	ANImf	30
Skiv_18-Q3-R9-52_MAXAC.332.fa	31_0	0.05	average	ANImf	31
Hirt_18-Q3-R61-65_BAT3C.449.fa	32_0	0.05	average	ANImf	32
Skiv_18-Q3-R9-52_MAXAC.174.fa	33_0	0.05	average	ANImf	33
Aved_18-Q3-R54-62_BAT3C.518.fa	34_0	0.05	average	ANImf	34
Skiv_18-Q3-R9-52_MAXAC.043.fa	35_0	0.05	average	ANImf	35
OdNW_18-Q3-R42-56_BATAC.378.fa	36_0	0.05	average	ANImf	36
OdNW_18-Q3-R42-56_MAXAC.037.fa	37_0	0.05	average	ANImf	37
Mari_18-Q3-R65-66_MAXAC.029.fa	38_0	0.05	average	ANImf	38
EsbW_18-Q3-R4-48_MAXAC.021.fa	39_0	0.05	average	ANImf	39
ASMAG1917.fa	40_0	0.05	average	ANImf	40
Kalu_18-Q3-R12-55_BAT3C.361.fa	41_0	0.05	average	ANImf	41
Fred_18-Q3-R57-64_BAT3C.662.fa	42_0	0.05	average	ANImf	42
EsbE_18-Q3-R3-47_BAT3C.270.fa	43_0	0.05	average	ANImf	43
Kalu_18-Q3-R12-55_BATAC.288.fa	44_0	0.05	average	ANImf	44
ASMAG1256.fa	45_1	0.05	average	ANImf	45
Ejby_18-Q3-R6-50_MAXAC.192.fa	45_1	0.05	average	ANImf	45
Skiv_18-Q3-R9-52_MAXAC.212.fa	46_0	0.05	average	ANImf	46
OdNE_18-Q3-R46-58_BATAC.493.fa	47_0	0.05	average	ANImf	47
Skiv_18-Q3-R9-52_BATAC.164.fa	48_0	0.05	average	ANImf	48
Lyne_18-Q3-R50-59_MAXAC.215.fa	49_0	0.05	average	ANImf	49
Fred_18-Q3-R57-64_MAXAC.356.fa	50_0	0.05	average	ANImf	50
OdNW_18-Q3-R42-56_BATAC.52.fa	51_0	0.05	average	ANImf	51
ASMAG20.fa	52_0	0.05	average	ANImf	52
Lyne_18-Q3-R50-59_BATAC.272.fa	53_0	0.05	average	ANImf	53
Hade_18-Q3-R52-61_MAXAC.236_sub.fa	54_0	0.05	average	ANImf	54
Hirt_18-Q3-R61-65_MAXAC.142.fa	55_0	0.05	average	ANImf	55
Fred_18-Q3-R57-64_BAT3C.445.fa	56_0	0.05	average	ANImf	56
Kalu_18-Q3-R12-55_MAXAC.106v2.fa	57_0	0.05	average	ANImf	57
AalE_18-Q3-R2-46_BATAC.251.fa	58_0	0.05	average	ANImf	58
Kalu_18-Q3-R12-55_BATAC.47.fa	59_0	0.05	average	ANImf	59
ASMAG1770.fa	60_0	0.05	average	ANImf	60
Fred_18-Q3-R57-64_BAT3C.1_cln.fa	61_0	0.05	average	ANImf	61
Kalu_18-Q3-R12-55_BAT3C.268.fa	62_0	0.05	average	ANImf	62
Kalu_18-Q3-R12-55_MAXAC.185_cln.fa	63_0	0.05	average	ANImf	63
Kalu_18-Q3-R12-55_BAT3C.226.fa	64_0	0.05	average	ANImf	64
Kalu_18-Q3-R12-55_BAT3C.355.fa	65_0	0.05	average	ANImf	65
AalW_18-Q3-R10-53_MAXAC.144.fa	66_0	0.05	average	ANImf	66
Fred_18-Q3-R57-64_BAT3C.705.fa	67_0	0.05	average	ANImf	67
Hade_18-Q3-R52-61_MAXAC.360.fa	68_0	0.05	average	ANImf	68
EsbE_18-Q3-R3-47_BAT3C.144.fa	69_1	0.05	average	ANImf	69
Hade_18-Q3-R52-61_BATAC.229.fa	69_2	0.05	average	ANImf	69
OdNW_18-Q3-R42-56_MAXAC.155.fa	70_0	0.05	average	ANImf	70
Kalu_18-Q3-R12-55_MAXAC.141_sub.fa	71_0	0.05	average	ANImf	71
Vibo_18-Q3-R45-57_MAXAC.065.fa	72_0	0.05	average	ANImf	72
Mari_18-Q3-R65-66_MAXAC.226.fa	73_0	0.05	average	ANImf	73
ASMAG2025.fa	74_1	0.05	average	ANImf	74
Viby_18-Q3-R106-67_BAT3C.52.fa	74_1	0.05	average	ANImf	74
Lyne_18-Q3-R50-59_MAXAC.006.fa	75_0	0.05	average	ANImf	75
Kalu_18-Q3-R12-55_MAXAC.078_cln.fa	76_0	0.05	average	ANImf	76
Hade_18-Q3-R52-61_BAT3C.352.fa	77_0	0.05	average	ANImf	77
Fred_18-Q3-R57-64_BATAC.359.fa	78_0	0.05	average	ANImf	78
OdNE_18-Q3-R46-58_MAXAC.036.fa	79_0	0.05	average	ANImf	79
Mari_18-Q3-R65-66_BAT3C.366.fa	80_0	0.05	average	ANImf	80
Viby_18-Q3-R106-67_BAT3C.94.fa	81_0	0.05	average	ANImf	81
Fred_18-Q3-R57-64_MAXAC.112.fa	82_0	0.05	average	ANImf	82
Kalu_18-Q3-R12-55_BAT3C.186.fa	83_0	0.05	average	ANImf	83
Ega_18-Q3-R5-49_BAT3C.159.fa	84_0	0.05	average	ANImf	84
Fred_18-Q3-R57-64_BATAC.421.fa	85_0	0.05	average	ANImf	85
Hjor_18-Q3-R7-51_MAXAC.079_sub.fa	86_0	0.05	average	ANImf	86
Ribe_18-Q3-R11-54_BATAC.253.fa	87_0	0.05	average	ANImf	87
Kalu_18-Q3-R12-55_MAXAC.123.fa	88_0	0.05	average	ANImf	88
Kalu_18-Q3-R12-55_MAXAC.198_cln.fa	89_0	0.05	average	ANImf	89
EsbW_18-Q3-R4-48_BAT3C.194.fa	90_0	0.05	average	ANImf	90
EsbE_18-Q3-R3-47_BAT3C.110.fa	91_0	0.05	average	ANImf	91
OdNW_18-Q3-R42-56_BATAC.488.fa	92_0	0.05	average	ANImf	92
Aved_18-Q3-R54-62_BAT3C.689.fa	93_0	0.05	average	ANImf	93
Lyne_18-Q3-R50-59_MAXAC.019.fa	94_0	0.05	average	ANImf	94
Aved_18-Q3-R54-62_MAXAC.457.fa	95_0	0.05	average	ANImf	95
Hirt_18-Q3-R61-65_MAXAC.229.fa	96_0	0.05	average	ANImf	96
Fred_18-Q3-R57-64_BATAC.308.fa	97_0	0.05	average	ANImf	97
Mari_18-Q3-R65-66_MAXAC.049.fa	98_0	0.05	average	ANImf	98
Fred_18-Q3-R57-64_MAXAC.425_cln.fa	99_0	0.05	average	ANImf	99
Vibo_18-Q3-R45-57_BAT3C.161.fa	100_0	0.05	average	ANImf	100
Viby_18-Q3-R106-67_BAT3C.260.fa	101_0	0.05	average	ANImf	101
OdNE_18-Q3-R46-58_MAXAC.008.fa	102_0	0.05	average	ANImf	102
Skiv_18-Q3-R9-52_MAXAC.067.fa	103_0	0.05	average	ANImf	103
Hjor_18-Q3-R7-51_BATAC.136.fa	104_0	0.05	average	ANImf	104
Vibo_18-Q3-R45-57_BATAC.435.fa	105_0	0.05	average	ANImf	105
Aved_18-Q3-R54-62_MAXAC.290.fa	106_0	0.05	average	ANImf	106
Kalu_18-Q3-R12-55_BAT3C.261.fa	107_0	0.05	average	ANImf	107
Kalu_18-Q3-R12-55_MAXAC.049_cln.fa	108_0	0.05	average	ANImf	108
Kalu_18-Q3-R12-55_MAXAC.061.fa	109_0	0.05	average	ANImf	109
ASMAG1834.fa	110_0	0.05	average	ANImf	110
Aved_18-Q3-R54-62_BAT3C.633.fa	111_0	0.05	average	ANImf	111
ASMAG2043.fa	112_1	0.05	average	ANImf	112
Skiv_18-Q3-R9-52_BAT3C.106.fa	112_1	0.05	average	ANImf	112
Aved_18-Q3-R54-62_BATAC.616.fa	113_0	0.05	average	ANImf	113
Mari_18-Q3-R65-66_BATAC.348.fa	114_0	0.05	average	ANImf	114
EsbW_18-Q3-R4-48_BAT3C.4_cln.fa	115_0	0.05	average	ANImf	115
EsbW_18-Q3-R4-48_MAXAC.167_sub.fa	116_0	0.05	average	ANImf	116
OdNE_18-Q3-R46-58_MAXAC.011.fa	117_0	0.05	average	ANImf	117
Hirt_18-Q3-R61-65_BAT3C.279.fa	118_0	0.05	average	ANImf	118
Hirt_18-Q3-R61-65_BAT3C.320.fa	119_0	0.05	average	ANImf	119
ASMAG1757.fa	120_0	0.05	average	ANImf	120
Fred_18-Q3-R57-64_MAXAC.418.fa	121_0	0.05	average	ANImf	121
Fred_18-Q3-R57-64_BATAC.480.fa	122_0	0.05	average	ANImf	122
Hirt_18-Q3-R61-65_BAT3C.202.fa	123_0	0.05	average	ANImf	123
Fred_18-Q3-R57-64_BATAC.85v2.fa	124_0	0.05	average	ANImf	124
Hjor_18-Q3-R7-51_BAT3C.81_sub.fa	125_0	0.05	average	ANImf	125
Hjor_18-Q3-R7-51_MAXAC.088.fa	126_0	0.05	average	ANImf	126
Mari_18-Q3-R65-66_BAT3C.41.fa	127_0	0.05	average	ANImf	127
AalW_18-Q3-R10-53_BAT3C.524.fa	128_0	0.05	average	ANImf	128
Ega_18-Q3-R5-49_MAXAC.001.fa	129_0	0.05	average	ANImf	129
Hirt_18-Q3-R61-65_BAT3C.386.fa	130_0	0.05	average	ANImf	130
Hjor_18-Q3-R7-51_BAT3C.94.fa	131_0	0.05	average	ANImf	131
Hjor_18-Q3-R7-51_BATAC.29.fa	132_0	0.05	average	ANImf	132
Ribe_18-Q3-R11-54_BAT3C.65.fa	133_0	0.05	average	ANImf	133
Aved_18-Q3-R54-62_MAXAC.378.fa	134_0	0.05	average	ANImf	134
ASMAG1873.fa	135_0	0.05	average	ANImf	135
Hirt_18-Q3-R61-65_BAT3C.167.fa	136_0	0.05	average	ANImf	136
Hjor_18-Q3-R7-51_MAXAC.115.fa	137_0	0.05	average	ANImf	137
Ribe_18-Q3-R11-54_BAT3C.101.fa	138_0	0.05	average	ANImf	138
ASMAG1592.fa	139_0	0.05	average	ANImf	139
ASMAG1871.fa	140_0	0.05	average	ANImf	140
Ega_18-Q3-R5-49_BATAC.545.fa	141_1	0.05	average	ANImf	141
Fred_18-Q3-R57-64_BATAC.439.fa	141_2	0.05	average	ANImf	141
Ejby_18-Q3-R6-50_BAT3C.119.fa	142_0	0.05	average	ANImf	142
Damh_18-Q3-R51-60_MAXAC.084.fa	143_0	0.05	average	ANImf	143
Mari_18-Q3-R65-66_MAXAC.224.fa	144_0	0.05	average	ANImf	144
Mari_18-Q3-R65-66_BAT3C.397.fa	145_0	0.05	average	ANImf	145
Vibo_18-Q3-R45-57_BATAC.458_cln.fa	146_0	0.05	average	ANImf	146
Hirt_18-Q3-R61-65_MAXAC.366.fa	147_0	0.05	average	ANImf	147
Aved_18-Q3-R54-62_BATAC.823_sub.fa	148_0	0.05	average	ANImf	148
Fred_18-Q3-R57-64_BAT3C.208.fa	149_0	0.05	average	ANImf	149
Ribe_18-Q3-R11-54_BAT3C.87.fa	150_0	0.05	average	ANImf	150
Aved_18-Q3-R54-62_BATAC.626.fa	151_0	0.05	average	ANImf	151
Hade_18-Q3-R52-61_BATAC.255.fa	152_0	0.05	average	ANImf	152
EsbE_18-Q3-R3-47_BATAC.451.fa	153_1	0.05	average	ANImf	153
Vibo_18-Q3-R45-57_BATAC.153.fa	153_2	0.05	average	ANImf	153
Ribe_18-Q3-R11-54_BAT3C.418.fa	154_0	0.05	average	ANImf	154
OdNE_18-Q3-R46-58_MAXAC.100_sub.fa	155_0	0.05	average	ANImf	155
Skiv_18-Q3-R9-52_BAT3C.268.fa	156_0	0.05	average	ANImf	156
Fred_18-Q3-R57-64_BAT3C.401.fa	157_1	0.05	average	ANImf	157
Kalu_18-Q3-R12-55_MAXAC.077.fa	157_2	0.05	average	ANImf	157
AalE_18-Q3-R2-46_BAT3C.189.fa	158_1	0.05	average	ANImf	158
Fred_18-Q3-R57-64_MAXAC.344.fa	158_2	0.05	average	ANImf	158
Kalu_18-Q3-R12-55_BAT3C.130.fa	158_3	0.05	average	ANImf	158
Fred_18-Q3-R57-64_BAT3C.352.fa	159_0	0.05	average	ANImf	159
Kalu_18-Q3-R12-55_MAXAC.064.fa	160_0	0.05	average	ANImf	160
Aved_18-Q3-R54-62_MAXAC.228_sub.fa	161_0	0.05	average	ANImf	161
Hirt_18-Q3-R61-65_BATAC.102.fa	162_0	0.05	average	ANImf	162
EsbW_18-Q3-R4-48_BAT3C.247.fa	163_0	0.05	average	ANImf	163
OdNE_18-Q3-R46-58_BATAC.16.fa	164_0	0.05	average	ANImf	164
Skiv_18-Q3-R9-52_BAT3C.440.fa	165_0	0.05	average	ANImf	165
OdNW_18-Q3-R42-56_BATAC.385.fa	166_0	0.05	average	ANImf	166
Fred_18-Q3-R57-64_MAXAC.283_sub.fa	167_0	0.05	average	ANImf	167
Hade_18-Q3-R52-61_BATAC.692.fa	168_0	0.05	average	ANImf	168
Lyne_18-Q3-R50-59_MAXAC.310.fa	169_0	0.05	average	ANImf	169
AalW_18-Q3-R10-53_BATAC.16.fa	170_0	0.05	average	ANImf	170
Ejby_18-Q3-R6-50_BATAC.314.fa	171_0	0.05	average	ANImf	171
Ejby_18-Q3-R6-50_BAT3C.246.fa	172_1	0.05	average	ANImf	172
Lyne_18-Q3-R50-59_BATAC.526.fa	172_2	0.05	average	ANImf	172
Aved_18-Q3-R54-62_BATAC.392.fa	173_0	0.05	average	ANImf	173
Fred_18-Q3-R57-64_MAXAC.288.fa	174_0	0.05	average	ANImf	174
Aved_18-Q3-R54-62_BATAC.767.fa	175_0	0.05	average	ANImf	175
Fred_18-Q3-R57-64_BAT3C.701.fa	176_0	0.05	average	ANImf	176
AalW_18-Q3-R10-53_MAXAC.392.fa	177_0	0.05	average	ANImf	177
Hirt_18-Q3-R61-65_BAT3C.578.fa	178_0	0.05	average	ANImf	178
Lyne_18-Q3-R50-59_BATAC.195.fa	179_0	0.05	average	ANImf	179
OdNE_18-Q3-R46-58_BAT3C.319.fa	180_0	0.05	average	ANImf	180
EsbW_18-Q3-R4-48_BAT3C.148.fa	181_0	0.05	average	ANImf	181
Lyne_18-Q3-R50-59_MAXAC.376.fa	182_0	0.05	average	ANImf	182
AalE_18-Q3-R2-46_BAT3C.320.fa	183_0	0.05	average	ANImf	183
Fred_18-Q3-R57-64_BATAC.601.fa	184_0	0.05	average	ANImf	184
AalW_18-Q3-R10-53_BATAC.498.fa	185_0	0.05	average	ANImf	185
OdNW_18-Q3-R42-56_BATAC.277.fa	186_0	0.05	average	ANImf	186
Fred_18-Q3-R57-64_BATAC.644.fa	187_0	0.05	average	ANImf	187
Hade_18-Q3-R52-61_BATAC.14.fa	188_0	0.05	average	ANImf	188
Vibo_18-Q3-R45-57_BAT3C.142.fa	189_0	0.05	average	ANImf	189
Aved_18-Q3-R54-62_BATAC.292.fa	190_0	0.05	average	ANImf	190
Ribe_18-Q3-R11-54_MAXAC.269.fa	191_0	0.05	average	ANImf	191
EsbE_18-Q3-R3-47_BAT3C.140.fa	192_0	0.05	average	ANImf	192
Hjor_18-Q3-R7-51_BAT3C.262.fa	193_0	0.05	average	ANImf	193
AalW_18-Q3-R10-53_BATAC.174.fa	194_0	0.05	average	ANImf	194
Fred_18-Q3-R57-64_MAXAC.274.fa	195_0	0.05	average	ANImf	195
Bjer_18-Q3-R1-45_BAT3C.258.fa	196_0	0.05	average	ANImf	196
Fred_18-Q3-R57-64_MAXAC.396_cln.fa	197_0	0.05	average	ANImf	197
Hirt_18-Q3-R61-65_BAT3C.487.fa	198_0	0.05	average	ANImf	198
Hjor_18-Q3-R7-51_BAT3C.155.fa	199_0	0.05	average	ANImf	199
Fred_18-Q3-R57-64_BATAC.466.fa	200_0	0.05	average	ANImf	200
Damh_18-Q3-R51-60_BATAC.316.fa	201_0	0.05	average	ANImf	201
Lyne_18-Q3-R50-59_BAT3C.1.fa	202_0	0.05	average	ANImf	202
Hade_18-Q3-R52-61_MAXAC.056.fa	203_0	0.05	average	ANImf	203
AalE_18-Q3-R2-46_MAXAC.104.fa	204_0	0.05	average	ANImf	204
Lyne_18-Q3-R50-59_BATAC.36.fa	205_0	0.05	average	ANImf	205
AalW_18-Q3-R10-53_BATAC.245.fa	206_0	0.05	average	ANImf	206
OdNE_18-Q3-R46-58_BATAC.286.fa	207_0	0.05	average	ANImf	207
Hjor_18-Q3-R7-51_MAXAC.078.fa	208_0	0.05	average	ANImf	208
Rand_18-Q3-R56-63_BAT3C.326.fa	209_0	0.05	average	ANImf	209
Fred_18-Q3-R57-64_MAXAC.362.fa	210_0	0.05	average	ANImf	210
Fred_18-Q3-R57-64_MAXAC.379.fa	211_0	0.05	average	ANImf	211
Fred_18-Q3-R57-64_MAXAC.307.fa	212_0	0.05	average	ANImf	212
Fred_18-Q3-R57-64_MAXAC.378.fa	213_0	0.05	average	ANImf	213
Kalu_18-Q3-R12-55_MAXAC.148.fa	214_0	0.05	average	ANImf	214
Fred_18-Q3-R57-64_MAXAC.456.fa	215_0	0.05	average	ANImf	215
Skiv_18-Q3-R9-52_BATAC.396.fa	216_0	0.05	average	ANImf	216
Hjor_18-Q3-R7-51_BAT3C.239.fa	217_1	0.05	average	ANImf	217
Lyne_18-Q3-R50-59_MAXAC.015.fa	217_2	0.05	average	ANImf	217
OdNE_18-Q3-R46-58_BATAC.193.fa	218_0	0.05	average	ANImf	218
Hjor_18-Q3-R7-51_BAT3C.167.fa	219_0	0.05	average	ANImf	219
Vibo_18-Q3-R45-57_MAXAC.190.fa	220_0	0.05	average	ANImf	220
Kalu_18-Q3-R12-55_MAXAC.169.fa	221_0	0.05	average	ANImf	221
Fred_18-Q3-R57-64_BATAC.459.fa	222_0	0.05	average	ANImf	222
Fred_18-Q3-R57-64_BATAC.716.fa	223_0	0.05	average	ANImf	223
AalE_18-Q3-R2-46_BAT3C.357.fa	224_1	0.05	average	ANImf	224
AalW_18-Q3-R10-53_BAT3C.245.fa	224_2	0.05	average	ANImf	224
Fred_18-Q3-R57-64_BAT3C.617.fa	224_3	0.05	average	ANImf	224
ASMAG1559.fa	225_0	0.05	average	ANImf	225
Ega_18-Q3-R5-49_BATAC.239.fa	226_0	0.05	average	ANImf	226
Lyne_18-Q3-R50-59_BAT3C.242.fa	227_0	0.05	average	ANImf	227
AalW_18-Q3-R10-53_MAXAC.296.fa	228_0	0.05	average	ANImf	228
Ejby_18-Q3-R6-50_MAXAC.200_cln.fa	229_0	0.05	average	ANImf	229
Hirt_18-Q3-R61-65_BAT3C.235.fa	230_0	0.05	average	ANImf	230
Lyne_18-Q3-R50-59_MAXAC.062.fa	231_0	0.05	average	ANImf	231
Skiv_18-Q3-R9-52_BAT3C.155.fa	232_0	0.05	average	ANImf	232
ASMAG192.fa	233_0	0.05	average	ANImf	233
Hirt_18-Q3-R61-65_MAXAC.091.fa	234_0	0.05	average	ANImf	234
Kalu_18-Q3-R12-55_MAXAC.132v2.fa	235_0	0.05	average	ANImf	235
Ribe_18-Q3-R11-54_MAXAC.200.fa	236_0	0.05	average	ANImf	236
Ribe_18-Q3-R11-54_BATAC.650.fa	237_0	0.05	average	ANImf	237
Bjer_18-Q3-R1-45_MAXAC.225.fa	238_0	0.05	average	ANImf	238
Ega_18-Q3-R5-49_MAXAC.112v2.fa	239_0	0.05	average	ANImf	239
EsbW_18-Q3-R4-48_MAXAC.278_cln.fa	240_0	0.05	average	ANImf	240
Fred_18-Q3-R57-64_BATAC.349.fa	241_0	0.05	average	ANImf	241
Fred_18-Q3-R57-64_BATAC.284.fa	242_0	0.05	average	ANImf	242
Hirt_18-Q3-R61-65_BATAC.101.fa	243_0	0.05	average	ANImf	243
ASMAG1740.fa	244_0	0.05	average	ANImf	244
Lyne_18-Q3-R50-59_BATAC.383_cln.fa	245_0	0.05	average	ANImf	245
Fred_18-Q3-R57-64_MAXAC.287.fa	246_0	0.05	average	ANImf	246
Hjor_18-Q3-R7-51_BATAC.2.fa	247_0	0.05	average	ANImf	247
Hirt_18-Q3-R61-65_BATAC.427.fa	248_0	0.05	average	ANImf	248
AalW_18-Q3-R10-53_MAXAC.302.fa	249_0	0.05	average	ANImf	249
EsbE_18-Q3-R3-47_BAT3C.181.fa	250_0	0.05	average	ANImf	250
Kalu_18-Q3-R12-55_BATAC.116.fa	251_0	0.05	average	ANImf	251
Kalu_18-Q3-R12-55_BAT3C.19.fa	252_0	0.05	average	ANImf	252
Kalu_18-Q3-R12-55_BAT3C.68.fa	253_0	0.05	average	ANImf	253
Ejby_18-Q3-R6-50_BATAC.260.fa	254_0	0.05	average	ANImf	254
EsbW_18-Q3-R4-48_BAT3C.505.fa	255_0	0.05	average	ANImf	255
Fred_18-Q3-R57-64_BAT3C.229.fa	256_0	0.05	average	ANImf	256
ASMAG1091.fa	257_0	0.05	average	ANImf	257
Fred_18-Q3-R57-64_MAXAC.276.fa	258_0	0.05	average	ANImf	258
ASMAG1903.fa	259_0	0.05	average	ANImf	259
Fred_18-Q3-R57-64_MAXAC.330_cln.fa	260_0	0.05	average	ANImf	260
Kalu_18-Q3-R12-55_BAT3C.140.fa	261_0	0.05	average	ANImf	261
ASMAG1560.fa	262_0	0.05	average	ANImf	262
Kalu_18-Q3-R12-55_MAXAC.193.fa	263_0	0.05	average	ANImf	263
Fred_18-Q3-R57-64_BATAC.530.fa	264_0	0.05	average	ANImf	264
Fred_18-Q3-R57-64_MAXAC.309.fa	265_0	0.05	average	ANImf	265
Aved_18-Q3-R54-62_MAXAC.397_sub.fa	266_0	0.05	average	ANImf	266
Fred_18-Q3-R57-64_BAT3C.417.fa	267_0	0.05	average	ANImf	267
AalW_18-Q3-R10-53_BATAC.388.fa	268_0	0.05	average	ANImf	268
EsbW_18-Q3-R4-48_BATAC.438.fa	269_0	0.05	average	ANImf	269
Fred_18-Q3-R57-64_MAXAC.347.fa	270_0	0.05	average	ANImf	270
Viby_18-Q3-R106-67_BAT3C.149.fa	271_0	0.05	average	ANImf	271
Aved_18-Q3-R54-62_BATAC.150.fa	272_0	0.05	average	ANImf	272
Aved_18-Q3-R54-62_MAXAC.289.fa	273_0	0.05	average	ANImf	273
Hirt_18-Q3-R61-65_BAT3C.274.fa	274_0	0.05	average	ANImf	274
EsbW_18-Q3-R4-48_MAXAC.145.fa	275_0	0.05	average	ANImf	275
Fred_18-Q3-R57-64_MAXAC.384.fa	276_0	0.05	average	ANImf	276
AalE_18-Q3-R2-46_BATAC.155.fa	277_0	0.05	average	ANImf	277
Damh_18-Q3-R51-60_BATAC.454.fa	278_0	0.05	average	ANImf	278
Hirt_18-Q3-R61-65_BATAC.430.fa	279_0	0.05	average	ANImf	279
Ejby_18-Q3-R6-50_BATAC.353.fa	280_0	0.05	average	ANImf	280
EsbW_18-Q3-R4-48_MAXAC.252.fa	281_0	0.05	average	ANImf	281
Aved_18-Q3-R54-62_BAT3C.540.fa	282_0	0.05	average	ANImf	282
Kalu_18-Q3-R12-55_BAT3C.357.fa	283_0	0.05	average	ANImf	283
Bjer_18-Q3-R1-45_MAXAC.089.fa	284_0	0.05	average	ANImf	284
Rand_18-Q3-R56-63_MAXAC.001.fa	285_0	0.05	average	ANImf	285
Fred_18-Q3-R57-64_BATAC.269.fa	286_0	0.05	average	ANImf	286
Fred_18-Q3-R57-64_MAXAC.354.fa	287_0	0.05	average	ANImf	287
Lyne_18-Q3-R50-59_MAXAC.409.fa	288_0	0.05	average	ANImf	288
Fred_18-Q3-R57-64_MAXAC.407.fa	289_0	0.05	average	ANImf	289
Kalu_18-Q3-R12-55_MAXAC.107.fa	290_0	0.05	average	ANImf	290
ASMAG58.fa	291_0	0.05	average	ANImf	291
OdNW_18-Q3-R42-56_BATAC.48.fa	292_0	0.05	average	ANImf	292
Ribe_18-Q3-R11-54_BAT3C.183.fa	293_0	0.05	average	ANImf	293
Ribe_18-Q3-R11-54_MAXAC.235.fa	294_0	0.05	average	ANImf	294
EsbW_18-Q3-R4-48_BATAC.72.fa	295_0	0.05	average	ANImf	295
OdNW_18-Q3-R42-56_BAT3C.134_sub.fa	296_0	0.05	average	ANImf	296
AalW_18-Q3-R10-53_BATAC.41.fa	297_1	0.05	average	ANImf	297
Vibo_18-Q3-R45-57_BATAC.481.fa	297_2	0.05	average	ANImf	297
Aved_18-Q3-R54-62_BATAC.843.fa	298_0	0.05	average	ANImf	298
Fred_18-Q3-R57-64_BATAC.299.fa	299_0	0.05	average	ANImf	299
EsbW_18-Q3-R4-48_BAT3C.113.fa	300_0	0.05	average	ANImf	300
Fred_18-Q3-R57-64_BAT3C.243.fa	301_0	0.05	average	ANImf	301
AalW_18-Q3-R10-53_BATAC.281.fa	302_0	0.05	average	ANImf	302
Mari_18-Q3-R65-66_BATAC.295.fa	303_0	0.05	average	ANImf	303
Fred_18-Q3-R57-64_MAXAC.423.fa	304_0	0.05	average	ANImf	304
OdNE_18-Q3-R46-58_BAT3C.305.fa	305_0	0.05	average	ANImf	305
Ribe_18-Q3-R11-54_MAXAC.030.fa	306_0	0.05	average	ANImf	306
AalE_18-Q3-R2-46_BAT3C.211.fa	307_0	0.05	average	ANImf	307
EsbW_18-Q3-R4-48_BAT3C.275.fa	308_0	0.05	average	ANImf	308
EsbW_18-Q3-R4-48_BATAC.463.fa	309_0	0.05	average	ANImf	309
Skiv_18-Q3-R9-52_MAXAC.078_sub.fa	310_0	0.05	average	ANImf	310
Lyne_18-Q3-R50-59_BAT3C.630.fa	311_0	0.05	average	ANImf	311
EsbW_18-Q3-R4-48_BATAC.285.fa	312_0	0.05	average	ANImf	312
Fred_18-Q3-R57-64_BAT3C.720.fa	313_0	0.05	average	ANImf	313
OdNE_18-Q3-R46-58_BAT3C.415.fa	314_0	0.05	average	ANImf	314
EsbE_18-Q3-R3-47_MAXAC.059.fa	315_0	0.05	average	ANImf	315
EsbE_18-Q3-R3-47_MAXAC.131.fa	316_0	0.05	average	ANImf	316
EsbW_18-Q3-R4-48_MAXAC.044.fa	317_0	0.05	average	ANImf	317
Aved_18-Q3-R54-62_MAXAC.403.fa	318_0	0.05	average	ANImf	318
Kalu_18-Q3-R12-55_BAT3C.197.fa	319_0	0.05	average	ANImf	319
Ribe_18-Q3-R11-54_BATAC.412.fa	320_0	0.05	average	ANImf	320
Vibo_18-Q3-R45-57_BATAC.224.fa	321_0	0.05	average	ANImf	321
Aved_18-Q3-R54-62_MAXAC.418.fa	322_0	0.05	average	ANImf	322
Skiv_18-Q3-R9-52_BATAC.286.fa	323_0	0.05	average	ANImf	323
Aved_18-Q3-R54-62_BATAC.765.fa	324_0	0.05	average	ANImf	324
Bjer_18-Q3-R1-45_BATAC.458.fa	325_0	0.05	average	ANImf	325
Lyne_18-Q3-R50-59_MAXAC.018.fa	326_0	0.05	average	ANImf	326
AalE_18-Q3-R2-46_BAT3C.116.fa	327_0	0.05	average	ANImf	327
AalW_18-Q3-R10-53_MAXAC.171.fa	328_0	0.05	average	ANImf	328
Bjer_18-Q3-R1-45_MAXAC.141.fa	329_0	0.05	average	ANImf	329
Aved_18-Q3-R54-62_BAT3C.394.fa	330_0	0.05	average	ANImf	330
Mari_18-Q3-R65-66_BATAC.397.fa	331_0	0.05	average	ANImf	331
Fred_18-Q3-R57-64_MAXAC.292.fa	332_0	0.05	average	ANImf	332
Kalu_18-Q3-R12-55_BAT3C.208.fa	333_0	0.05	average	ANImf	333
Ega_18-Q3-R5-49_BATAC.204.fa	334_0	0.05	average	ANImf	334
Hade_18-Q3-R52-61_BATAC.316.fa	335_0	0.05	average	ANImf	335
AalW_18-Q3-R10-53_MAXAC.393.fa	336_0	0.05	average	ANImf	336
Damh_18-Q3-R51-60_BATAC.247.fa	337_0	0.05	average	ANImf	337
Bjer_18-Q3-R1-45_MAXAC.014.fa	338_0	0.05	average	ANImf	338
Hirt_18-Q3-R61-65_MAXAC.059.fa	339_0	0.05	average	ANImf	339
Hjor_18-Q3-R7-51_MAXAC.006.fa	340_0	0.05	average	ANImf	340
Ejby_18-Q3-R6-50_BATAC.262.fa	341_0	0.05	average	ANImf	341
AalW_18-Q3-R10-53_BATAC.909.fa	342_0	0.05	average	ANImf	342
Aved_18-Q3-R54-62_BAT3C.309.fa	343_0	0.05	average	ANImf	343
Vibo_18-Q3-R45-57_MAXAC.072.fa	344_0	0.05	average	ANImf	344
Fred_18-Q3-R57-64_BATAC.609.fa	345_0	0.05	average	ANImf	345
Hirt_18-Q3-R61-65_BATAC.395.fa	346_0	0.05	average	ANImf	346
EsbW_18-Q3-R4-48_BATAC.303.fa	347_1	0.05	average	ANImf	347
Hade_18-Q3-R52-61_BATAC.452.fa	347_2	0.05	average	ANImf	347
Bjer_18-Q3-R1-45_BATAC.230.fa	348_0	0.05	average	ANImf	348
Vibo_18-Q3-R45-57_BATAC.298.fa	349_0	0.05	average	ANImf	349
Kalu_18-Q3-R12-55_BAT3C.337.fa	350_0	0.05	average	ANImf	350
Lyne_18-Q3-R50-59_BAT3C.300.fa	351_0	0.05	average	ANImf	351
Aved_18-Q3-R54-62_BATAC.321_sub.fa	352_0	0.05	average	ANImf	352
Aved_18-Q3-R54-62_MAXAC.235.fa	353_0	0.05	average	ANImf	353
Ega_18-Q3-R5-49_BATAC.212.fa	354_0	0.05	average	ANImf	354
Lyne_18-Q3-R50-59_BATAC.68.fa	355_0	0.05	average	ANImf	355
AalW_18-Q3-R10-53_BATAC.157.fa	356_0	0.05	average	ANImf	356
EsbW_18-Q3-R4-48_MAXAC.006_sub.fa	357_0	0.05	average	ANImf	357
Ejby_18-Q3-R6-50_BATAC.337.fa	358_0	0.05	average	ANImf	358
Kalu_18-Q3-R12-55_BAT3C.181.fa	359_0	0.05	average	ANImf	359
Aved_18-Q3-R54-62_MAXAC.186.fa	360_0	0.05	average	ANImf	360
Skiv_18-Q3-R9-52_BATAC.318.fa	361_0	0.05	average	ANImf	361
Ega_18-Q3-R5-49_MAXAC.062.fa	362_0	0.05	average	ANImf	362
Fred_18-Q3-R57-64_BATAC.8.fa	363_0	0.05	average	ANImf	363
EsbW_18-Q3-R4-48_BAT3C.207.fa	364_0	0.05	average	ANImf	364
Aved_18-Q3-R54-62_BATAC.560.fa	365_0	0.05	average	ANImf	365
Aved_18-Q3-R54-62_MAXAC.293.fa	366_0	0.05	average	ANImf	366
EsbW_18-Q3-R4-48_BATAC.453.fa	367_0	0.05	average	ANImf	367
OdNW_18-Q3-R42-56_BAT3C.399.fa	368_0	0.05	average	ANImf	368
Rand_18-Q3-R56-63_BAT3C.105_sub.fa	369_0	0.05	average	ANImf	369
Skiv_18-Q3-R9-52_BAT3C.176.fa	370_0	0.05	average	ANImf	370
Kalu_18-Q3-R12-55_BAT3C.359.fa	371_0	0.05	average	ANImf	371
Viby_18-Q3-R106-67_BATAC.53.fa	372_0	0.05	average	ANImf	372
AalE_18-Q3-R2-46_MAXAC.086.fa	373_0	0.05	average	ANImf	373
Viby_18-Q3-R106-67_BAT3C.83.fa	374_0	0.05	average	ANImf	374
Kalu_18-Q3-R12-55_BAT3C.229.fa	375_0	0.05	average	ANImf	375
Hjor_18-Q3-R7-51_BATAC.292.fa	376_0	0.05	average	ANImf	376
Rand_18-Q3-R56-63_BATAC.171.fa	377_0	0.05	average	ANImf	377
Aved_18-Q3-R54-62_BATAC.570.fa	378_0	0.05	average	ANImf	378
Lyne_18-Q3-R50-59_BATAC.79.fa	379_0	0.05	average	ANImf	379
Fred_18-Q3-R57-64_BATAC.422.fa	380_0	0.05	average	ANImf	380
OdNW_18-Q3-R42-56_MAXAC.029.fa	381_0	0.05	average	ANImf	381
Skiv_18-Q3-R9-52_BATAC.176.fa	382_0	0.05	average	ANImf	382
ASMAG1847.fa	383_0	0.05	average	ANImf	383
Lyne_18-Q3-R50-59_BAT3C.229.fa	384_0	0.05	average	ANImf	384
Bjer_18-Q3-R1-45_MAXAC.114.fa	385_0	0.05	average	ANImf	385
Hade_18-Q3-R52-61_MAXAC.192.fa	386_0	0.05	average	ANImf	386
Ega_18-Q3-R5-49_BAT3C.216.fa	387_0	0.05	average	ANImf	387
Vibo_18-Q3-R45-57_BAT3C.98.fa	388_0	0.05	average	ANImf	388
Fred_18-Q3-R57-64_MAXAC.209.fa	389_0	0.05	average	ANImf	389
Aved_18-Q3-R54-62_BATAC.500.fa	390_0	0.05	average	ANImf	390
Skiv_18-Q3-R9-52_BAT3C.331.fa	391_0	0.05	average	ANImf	391
Bjer_18-Q3-R1-45_MAXAC.099.fa	392_0	0.05	average	ANImf	392
Fred_18-Q3-R57-64_BATAC.568.fa	393_0	0.05	average	ANImf	393
Rand_18-Q3-R56-63_BATAC.88.fa	394_0	0.05	average	ANImf	394
Hade_18-Q3-R52-61_BATAC.200.fa	395_0	0.05	average	ANImf	395
OdNE_18-Q3-R46-58_MAXAC.230.fa	396_0	0.05	average	ANImf	396
Ribe_18-Q3-R11-54_MAXAC.096_cln.fa	397_0	0.05	average	ANImf	397
OdNW_18-Q3-R42-56_BAT3C.215.fa	398_0	0.05	average	ANImf	398
OdNW_18-Q3-R42-56_MAXAC.118.fa	399_0	0.05	average	ANImf	399
AalE_18-Q3-R2-46_MAXAC.018.fa	400_0	0.05	average	ANImf	400
Fred_18-Q3-R57-64_BAT3C.485.fa	401_0	0.05	average	ANImf	401
Fred_18-Q3-R57-64_MAXAC.109_cln.fa	402_0	0.05	average	ANImf	402
OdNE_18-Q3-R46-58_BAT3C.189.fa	403_0	0.05	average	ANImf	403
Ega_18-Q3-R5-49_BATAC.118.fa	404_0	0.05	average	ANImf	404
ASMAG621.fa	405_0	0.05	average	ANImf	405
Fred_18-Q3-R57-64_MAXAC.220.fa	406_0	0.05	average	ANImf	406
ASMAG111.fa	407_1	0.05	average	ANImf	407
ASMAG996.fa	407_1	0.05	average	ANImf	407
Fred_18-Q3-R57-64_BAT3C.606.fa	408_0	0.05	average	ANImf	408
Fred_18-Q3-R57-64_BATAC.298.fa	409_0	0.05	average	ANImf	409
Fred_18-Q3-R57-64_BATAC.274.fa	410_0	0.05	average	ANImf	410
Kalu_18-Q3-R12-55_BAT3C.239.fa	411_0	0.05	average	ANImf	411
ASMAG1867.fa	412_0	0.05	average	ANImf	412
EsbW_18-Q3-R4-48_MAXAC.295.fa	413_0	0.05	average	ANImf	413
Hirt_18-Q3-R61-65_MAXAC.305.fa	414_0	0.05	average	ANImf	414
Fred_18-Q3-R57-64_MAXAC.373.fa	415_0	0.05	average	ANImf	415
Lyne_18-Q3-R50-59_BAT3C.262.fa	416_0	0.05	average	ANImf	416
AalE_18-Q3-R2-46_BATAC.180.fa	417_0	0.05	average	ANImf	417
EsbW_18-Q3-R4-48_BAT3C.307.fa	418_0	0.05	average	ANImf	418
Fred_18-Q3-R57-64_BAT3C.517.fa	419_0	0.05	average	ANImf	419
ASMAG1869.fa	420_0	0.05	average	ANImf	420
Bjer_18-Q3-R1-45_BAT3C.178.fa	421_0	0.05	average	ANImf	421
Kalu_18-Q3-R12-55_MAXAC.067_cln.fa	422_0	0.05	average	ANImf	422
Ejby_18-Q3-R6-50_BAT3C.384.fa	423_0	0.05	average	ANImf	423
EsbE_18-Q3-R3-47_BAT3C.210.fa	424_0	0.05	average	ANImf	424
Aved_18-Q3-R54-62_MAXAC.392.fa	425_1	0.05	average	ANImf	425
Rand_18-Q3-R56-63_BAT3C.341.fa	425_2	0.05	average	ANImf	425
Kalu_18-Q3-R12-55_BAT3C.2_fly.fa	426_0	0.05	average	ANImf	426
EsbE_18-Q3-R3-47_MAXAC.169.fa	427_0	0.05	average	ANImf	427
Kalu_18-Q3-R12-55_MAXAC.182_cln.fa	428_0	0.05	average	ANImf	428
Fred_18-Q3-R57-64_BAT3C.164.fa	429_0	0.05	average	ANImf	429
Skiv_18-Q3-R9-52_MAXAC.254.fa	430_0	0.05	average	ANImf	430
OdNE_18-Q3-R46-58_MAXAC.223.fa	431_0	0.05	average	ANImf	431
Fred_18-Q3-R57-64_BAT3C.394.fa	432_1	0.05	average	ANImf	432
Skiv_18-Q3-R9-52_BATAC.354.fa	432_2	0.05	average	ANImf	432
EsbW_18-Q3-R4-48_BATAC.26.fa	433_0	0.05	average	ANImf	433
Rand_18-Q3-R56-63_BATAC.320.fa	434_0	0.05	average	ANImf	434
Fred_18-Q3-R57-64_BATAC.296.fa	435_0	0.05	average	ANImf	435
Fred_18-Q3-R57-64_BATAC.17.fa	436_0	0.05	average	ANImf	436
Skiv_18-Q3-R9-52_BATAC.703.fa	437_0	0.05	average	ANImf	437
Skiv_18-Q3-R9-52_MAXAC.287.fa	438_0	0.05	average	ANImf	438
Ega_18-Q3-R5-49_BATAC.76.fa	439_1	0.05	average	ANImf	439
Fred_18-Q3-R57-64_BAT3C.169.fa	439_2	0.05	average	ANImf	439
Bjer_18-Q3-R1-45_MAXAC.250.fa	440_0	0.05	average	ANImf	440
Kalu_18-Q3-R12-55_BAT3C.58.fa	441_0	0.05	average	ANImf	441
Fred_18-Q3-R57-64_BATAC.232.fa	442_0	0.05	average	ANImf	442
Ega_18-Q3-R5-49_MAXAC.056.fa	443_0	0.05	average	ANImf	443
EsbW_18-Q3-R4-48_BATAC.168.fa	444_0	0.05	average	ANImf	444
Ega_18-Q3-R5-49_BAT3C.193.fa	445_0	0.05	average	ANImf	445
Aved_18-Q3-R54-62_MAXAC.426.fa	446_0	0.05	average	ANImf	446
Kalu_18-Q3-R12-55_MAXAC.127v2.fa	447_0	0.05	average	ANImf	447
Kalu_18-Q3-R12-55_BAT3C.173.fa	448_0	0.05	average	ANImf	448
EsbW_18-Q3-R4-48_MAXAC.279_cln.fa	449_0	0.05	average	ANImf	449
Kalu_18-Q3-R12-55_BATAC.336.fa	450_1	0.05	average	ANImf	450
Lyne_18-Q3-R50-59_BATAC.576.fa	450_2	0.05	average	ANImf	450
EsbW_18-Q3-R4-48_MAXAC.017.fa	451_0	0.05	average	ANImf	451
Hirt_18-Q3-R61-65_BATAC.172.fa	452_0	0.05	average	ANImf	452
AalW_18-Q3-R10-53_BATAC.340.fa	453_0	0.05	average	ANImf	453
Vibo_18-Q3-R45-57_BATAC.209.fa	454_0	0.05	average	ANImf	454
Vibo_18-Q3-R45-57_MAXAC.083.fa	455_0	0.05	average	ANImf	455
Bjer_18-Q3-R1-45_BATAC.43.fa	456_0	0.05	average	ANImf	456
Hade_18-Q3-R52-61_MAXAC.102.fa	457_0	0.05	average	ANImf	457
Mari_18-Q3-R65-66_MAXAC.219.fa	458_0	0.05	average	ANImf	458
EsbE_18-Q3-R3-47_BAT3C.161.fa	459_0	0.05	average	ANImf	459
Rand_18-Q3-R56-63_BAT3C.178.fa	460_0	0.05	average	ANImf	460
Ejby_18-Q3-R6-50_BAT3C.200.fa	461_0	0.05	average	ANImf	461
Damh_18-Q3-R51-60_MAXAC.126_sub.fa	462_0	0.05	average	ANImf	462
Skiv_18-Q3-R9-52_MAXAC.125.fa	463_0	0.05	average	ANImf	463
Hjor_18-Q3-R7-51_BATAC.166.fa	464_0	0.05	average	ANImf	464
Fred_18-Q3-R57-64_BATAC.318.fa	465_0	0.05	average	ANImf	465
Bjer_18-Q3-R1-45_MAXAC.214.fa	466_0	0.05	average	ANImf	466
Hjor_18-Q3-R7-51_BATAC.116.fa	467_0	0.05	average	ANImf	467
Fred_18-Q3-R57-64_BAT3C.308.fa	468_0	0.05	average	ANImf	468
Hade_18-Q3-R52-61_MAXAC.228.fa	469_0	0.05	average	ANImf	469
Lyne_18-Q3-R50-59_BATAC.172.fa	470_0	0.05	average	ANImf	470
Lyne_18-Q3-R50-59_BATAC.66.fa	471_0	0.05	average	ANImf	471
Kalu_18-Q3-R12-55_BATAC.22.fa	472_0	0.05	average	ANImf	472
Fred_18-Q3-R57-64_MAXAC.370.fa	473_0	0.05	average	ANImf	473
Hirt_18-Q3-R61-65_BATAC.551.fa	474_0	0.05	average	ANImf	474
Kalu_18-Q3-R12-55_MAXAC.082.fa	475_0	0.05	average	ANImf	475
Skiv_18-Q3-R9-52_MAXAC.090.fa	476_0	0.05	average	ANImf	476
Bjer_18-Q3-R1-45_BATAC.331.fa	477_1	0.05	average	ANImf	477
Hade_18-Q3-R52-61_BATAC.713.fa	477_2	0.05	average	ANImf	477
Aved_18-Q3-R54-62_MAXAC.142.fa	478_0	0.05	average	ANImf	478
EsbW_18-Q3-R4-48_BATAC.389.fa	479_0	0.05	average	ANImf	479
EsbE_18-Q3-R3-47_MAXAC.117_sub.fa	480_0	0.05	average	ANImf	480
Hirt_18-Q3-R61-65_BAT3C.134.fa	481_0	0.05	average	ANImf	481
Kalu_18-Q3-R12-55_MAXAC.091.fa	482_0	0.05	average	ANImf	482
Vibo_18-Q3-R45-57_BATAC.273.fa	483_0	0.05	average	ANImf	483
ASMAG1578.fa	484_0	0.05	average	ANImf	484
OdNE_18-Q3-R46-58_MAXAC.028.fa	485_0	0.05	average	ANImf	485
Hade_18-Q3-R52-61_MAXAC.389.fa	486_0	0.05	average	ANImf	486
Fred_18-Q3-R57-64_BAT3C.339.fa	487_0	0.05	average	ANImf	487
Lyne_18-Q3-R50-59_BATAC.62.fa	488_0	0.05	average	ANImf	488
Fred_18-Q3-R57-64_BATAC.187.fa	489_0	0.05	average	ANImf	489
Hjor_18-Q3-R7-51_BAT3C.56.fa	490_0	0.05	average	ANImf	490
Skiv_18-Q3-R9-52_BAT3C.266.fa	491_0	0.05	average	ANImf	491
Damh_18-Q3-R51-60_BATAC.282.fa	492_0	0.05	average	ANImf	492
Vibo_18-Q3-R45-57_BAT3C.148.fa	493_0	0.05	average	ANImf	493
OdNE_18-Q3-R46-58_MAXAC.070.fa	494_0	0.05	average	ANImf	494
Skiv_18-Q3-R9-52_BAT3C.50.fa	495_0	0.05	average	ANImf	495
OdNE_18-Q3-R46-58_BAT3C.195.fa	496_0	0.05	average	ANImf	496
EsbW_18-Q3-R4-48_BAT3C.7.fa	497_0	0.05	average	ANImf	497
Hade_18-Q3-R52-61_BATAC.180.fa	498_0	0.05	average	ANImf	498
Bjer_18-Q3-R1-45_BATAC.327.fa	499_0	0.05	average	ANImf	499
Hade_18-Q3-R52-61_MAXAC.021.fa	500_0	0.05	average	ANImf	500
Rand_18-Q3-R56-63_BATAC.6.fa	501_0	0.05	average	ANImf	501
Ejby_18-Q3-R6-50_BATAC.240.fa	502_0	0.05	average	ANImf	502
Lyne_18-Q3-R50-59_MAXAC.253.fa	503_0	0.05	average	ANImf	503
Lyne_18-Q3-R50-59_BATAC.473.fa	504_0	0.05	average	ANImf	504
Ribe_18-Q3-R11-54_MAXAC.273.fa	505_0	0.05	average	ANImf	505
Fred_18-Q3-R57-64_BAT3C.3.fa	506_1	0.05	average	ANImf	506
Hade_18-Q3-R52-61_BAT3C.248.fa	506_2	0.05	average	ANImf	506
Ribe_18-Q3-R11-54_BAT3C.388.fa	507_0	0.05	average	ANImf	507
Kalu_18-Q3-R12-55_BAT3C.8.fa	508_0	0.05	average	ANImf	508
Ejby_18-Q3-R6-50_BATAC.463.fa	509_0	0.05	average	ANImf	509
Kalu_18-Q3-R12-55_MAXAC.076.fa	510_0	0.05	average	ANImf	510
EsbW_18-Q3-R4-48_MAXAC.074.fa	511_0	0.05	average	ANImf	511
Fred_18-Q3-R57-64_BAT3C.331.fa	512_0	0.05	average	ANImf	512
Hade_18-Q3-R52-61_BAT3C.141.fa	513_0	0.05	average	ANImf	513
Hade_18-Q3-R52-61_MAXAC.079.fa	514_0	0.05	average	ANImf	514
Skiv_18-Q3-R9-52_MAXAC.081.fa	515_0	0.05	average	ANImf	515
Lyne_18-Q3-R50-59_BATAC.569.fa	516_0	0.05	average	ANImf	516
Fred_18-Q3-R57-64_BATAC.414.fa	517_0	0.05	average	ANImf	517
Lyne_18-Q3-R50-59_MAXAC.340.fa	518_0	0.05	average	ANImf	518
OdNW_18-Q3-R42-56_BATAC.438.fa	519_0	0.05	average	ANImf	519
Ribe_18-Q3-R11-54_BAT3C.3.fa	520_0	0.05	average	ANImf	520
OdNW_18-Q3-R42-56_BATAC.352.fa	521_0	0.05	average	ANImf	521
AalE_18-Q3-R2-46_BATAC.579.fa	522_0	0.05	average	ANImf	522
Mari_18-Q3-R65-66_BATAC.305.fa	523_0	0.05	average	ANImf	523
Ejby_18-Q3-R6-50_MAXAC.201.fa	524_0	0.05	average	ANImf	524
Hjor_18-Q3-R7-51_BATAC.198.fa	525_0	0.05	average	ANImf	525
Ribe_18-Q3-R11-54_MAXAC.005.fa	526_0	0.05	average	ANImf	526
OdNE_18-Q3-R46-58_BAT3C.84.fa	527_0	0.05	average	ANImf	527
EsbW_18-Q3-R4-48_BAT3C.222.fa	528_0	0.05	average	ANImf	528
Bjer_18-Q3-R1-45_BAT3C.293.fa	529_0	0.05	average	ANImf	529
Lyne_18-Q3-R50-59_BAT3C.522.fa	530_0	0.05	average	ANImf	530
Damh_18-Q3-R51-60_BAT3C.266.fa	531_0	0.05	average	ANImf	531
Kalu_18-Q3-R12-55_BAT3C.288.fa	532_0	0.05	average	ANImf	532
Kalu_18-Q3-R12-55_MAXAC.032.fa	533_0	0.05	average	ANImf	533
Fred_18-Q3-R57-64_BATAC.80.fa	534_1	0.05	average	ANImf	534
OdNW_18-Q3-R42-56_MAXAC.048.fa	534_2	0.05	average	ANImf	534
OdNE_18-Q3-R46-58_BATAC.302.fa	535_0	0.05	average	ANImf	535
EsbW_18-Q3-R4-48_MAXAC.058_sub.fa	536_0	0.05	average	ANImf	536
Ribe_18-Q3-R11-54_BATAC.261.fa	537_0	0.05	average	ANImf	537
OdNE_18-Q3-R46-58_BATAC.404.fa	538_0	0.05	average	ANImf	538
OdNW_18-Q3-R42-56_BAT3C.227.fa	539_1	0.05	average	ANImf	539
Vibo_18-Q3-R45-57_MAXAC.086_sub.fa	539_2	0.05	average	ANImf	539
Ribe_18-Q3-R11-54_BATAC.507.fa	540_0	0.05	average	ANImf	540
Ribe_18-Q3-R11-54_BATAC.612.fa	541_0	0.05	average	ANImf	541
Ejby_18-Q3-R6-50_MAXAC.240.fa	542_0	0.05	average	ANImf	542
Fred_18-Q3-R57-64_BAT3C.256.fa	543_0	0.05	average	ANImf	543
Ribe_18-Q3-R11-54_BAT3C.271.fa	544_0	0.05	average	ANImf	544
Kalu_18-Q3-R12-55_MAXAC.194_uni.fa	545_0	0.05	average	ANImf	545
Lyne_18-Q3-R50-59_MAXAC.411_cln.fa	546_0	0.05	average	ANImf	546
AalW_18-Q3-R10-53_BATAC.339.fa	547_0	0.05	average	ANImf	547
Kalu_18-Q3-R12-55_MAXAC.052_cln.fa	548_0	0.05	average	ANImf	548
Lyne_18-Q3-R50-59_MAXAC.326.fa	549_0	0.05	average	ANImf	549
Mari_18-Q3-R65-66_BAT3C.296.fa	550_0	0.05	average	ANImf	550
Aved_18-Q3-R54-62_MAXAC.105.fa	551_1	0.05	average	ANImf	551
Vibo_18-Q3-R45-57_MAXAC.049.fa	551_2	0.05	average	ANImf	551
Lyne_18-Q3-R50-59_BATAC.274.fa	552_0	0.05	average	ANImf	552
Bjer_18-Q3-R1-45_BATAC.444.fa	553_0	0.05	average	ANImf	553
EsbE_18-Q3-R3-47_BATAC.289.fa	554_0	0.05	average	ANImf	554
Mari_18-Q3-R65-66_MAXAC.024.fa	555_0	0.05	average	ANImf	555
Vibo_18-Q3-R45-57_MAXAC.177.fa	556_0	0.05	average	ANImf	556
Hirt_18-Q3-R61-65_BATAC.207.fa	557_0	0.05	average	ANImf	557
Mari_18-Q3-R65-66_BAT3C.374.fa	558_0	0.05	average	ANImf	558
Hirt_18-Q3-R61-65_MAXAC.324_sub.fa	559_0	0.05	average	ANImf	559
OdNW_18-Q3-R42-56_MAXAC.195.fa	560_0	0.05	average	ANImf	560
EsbE_18-Q3-R3-47_MAXAC.191.fa	561_0	0.05	average	ANImf	561
Vibo_18-Q3-R45-57_BATAC.460.fa	562_0	0.05	average	ANImf	562
Skiv_18-Q3-R9-52_BAT3C.489.fa	563_0	0.05	average	ANImf	563
Fred_18-Q3-R57-64_BAT3C.305.fa	564_0	0.05	average	ANImf	564
Fred_18-Q3-R57-64_BATAC.715.fa	565_0	0.05	average	ANImf	565
Vibo_18-Q3-R45-57_MAXAC.200.fa	566_0	0.05	average	ANImf	566
Skiv_18-Q3-R9-52_BATAC.474.fa	567_0	0.05	average	ANImf	567
Skiv_18-Q3-R9-52_MAXAC.311.fa	568_0	0.05	average	ANImf	568
Vibo_18-Q3-R45-57_BATAC.411.fa	569_0	0.05	average	ANImf	569
Damh_18-Q3-R51-60_MAXAC.107.fa	570_0	0.05	average	ANImf	570
Vibo_18-Q3-R45-57_BAT3C.204_sub.fa	571_0	0.05	average	ANImf	571
Bjer_18-Q3-R1-45_MAXAC.222.fa	572_0	0.05	average	ANImf	572
Rand_18-Q3-R56-63_BAT3C.147_cln.fa	573_0	0.05	average	ANImf	573
Bjer_18-Q3-R1-45_BAT3C.201_fly.fa	574_0	0.05	average	ANImf	574
Fred_18-Q3-R57-64_BAT3C.481.fa	575_0	0.05	average	ANImf	575
Aved_18-Q3-R54-62_BAT3C.16_uni.fa	576_0	0.05	average	ANImf	576
Aved_18-Q3-R54-62_BATAC.358_cln.fa	577_0	0.05	average	ANImf	577
EsbW_18-Q3-R4-48_MAXAC.283_fly_man.fa	578_0	0.05	average	ANImf	578
AalE_18-Q3-R2-46_BAT3C.204.fa	579_0	0.05	average	ANImf	579
Damh_18-Q3-R51-60_BAT3C.63_uni.fa	580_0	0.05	average	ANImf	580
Fred_18-Q3-R57-64_BAT3C.431.fa	581_0	0.05	average	ANImf	581
