## Supplementary material for "Connecting structure to function with the recovery of over 1000 high-quality activated sludge metagenome-assembled genomes encoding full-length rRNA genes using long-read sequencing": SData13

MAG to the top 100 MiDAS species based on full-length 16S alignments						Total MAGs per top 100 MiDAS species
MAG	MiDAS3.7_species_name	%identity	alignment	MiDAS_ASV_name		MAG_count	top_100_hit_from_MiDAS3
Aved_18-Q3-R54-62_BATAC.490.fa	midas_s_59;	100	1411	g__midas_g_59_ASV52;		1	f__Rhodocyclaceae_ASV129;
Mari_18-Q3-R65-66_BATAC.299.fa	midas_s_59;	100	1411	g__midas_g_59_ASV52;		3	g__Dechloromonas_ASV85;
Skiv_18-Q3-R9-52_BATAC.351.fa	midas_s_59;	100	1411	g__midas_g_59_ASV52;		4	g__Leptothrix_ASV96;
Hjor_18-Q3-R7-51_BATAC.29.fa	Tetrasphaera_elongata;	100	1442	g__Tetrasphaera_ASV70;		3	g__midas_g_17_ASV8;
Skiv_18-Q3-R9-52_BAT3C.266.fa	midas_s_17;	100	1447	g__midas_g_17_ASV8;		7	g__midas_g_300_ASV99;
Aved_18-Q3-R54-62_MAXAC.010.fa	midas_s_81;	100	1451	g__Leptothrix_ASV96;		6	g__midas_g_59_ASV52;
Ejby_18-Q3-R6-50_MAXAC.009.fa	midas_s_81;	100	1451	g__Leptothrix_ASV96;		2	g__midas_g_81_ASV282;
Hade_18-Q3-R52-61_MAXAC.102.fa	midas_s_364;	100	1445	g__midas_g_300_ASV99;		4	g__Rhodoferax_ASV28;
Mari_18-Q3-R65-66_MAXAC.086.fa	midas_s_364;	100	1445	g__midas_g_300_ASV99;		1	g__Simplicispira_ASV20;
OdNE_18-Q3-R46-58_BATAC.385_sub.fa	midas_s_364;	100	1445	g__midas_g_300_ASV99;		1	g__Tetrasphaera_ASV70;
AalE_18-Q3-R2-46_BAT3C.188.fa	midas_s_5;	100	1442	None		5	Ca_Accumulibacter_phosphatis;
AalW_18-Q3-R10-53_BAT3C.64.fa	midas_s_29;	100	1449	None		4	Ca_Microthrix_parvicella;
AalW_18-Q3-R10-53_BATAC.324.fa	midas_s_89;	100	1442	None		3	Ca_Nitrospira_nitrosa;
AalW_18-Q3-R10-53_BATAC.377.fa	Ca_Microthrix_parvicella;	100	1523	None		3	Ca_Propionivibrio_aalborgensis;
AalW_18-Q3-R10-53_BATAC.706.fa	midas_s_31;	100	1442	None		2	Ferribacterium_limneticum;
AalW_18-Q3-R10-53_BATAC.906.fa	midas_s_6;	100	1456	None		1	Micropruina_glycogenica;
AalW_18-Q3-R10-53_MAXAC.039.fa	midas_s_50;	100	1455	None		4	midas_s_1;
AalW_18-Q3-R10-53_MAXAC.123.fa	midas_s_177;	100	1454	None		1	midas_s_102;
Aved_18-Q3-R54-62_MAXAC.030.fa	midas_s_31;	100	1442	None		2	midas_s_1080;
Bjer_18-Q3-R1-45_BAT3C.93.fa	midas_s_5;	100	1442	None		8	midas_s_11;
Bjer_18-Q3-R1-45_MAXAC.004.fa	Ca_Microthrix_parvicella;	100	1523	None		1	midas_s_115;
Bjer_18-Q3-R1-45_MAXAC.012.fa	midas_s_33;	100	1457	None		4	midas_s_116;
Damh_18-Q3-R51-60_MAXAC.106.fa	midas_s_1;	100	1417	None		2	midas_s_119;
Ega_18-Q3-R5-49_MAXAC.001.fa	midas_s_5;	100	1442	None		1	midas_s_135;
Ega_18-Q3-R5-49_MAXAC.016.fa	midas_s_29;	100	1449	None		1	midas_s_139;
Ejby_18-Q3-R6-50_BAT3C.142_sub.fa	midas_s_177;	100	1454	None		2	midas_s_144;
EsbE_18-Q3-R3-47_BAT3C.144.fa	midas_s_144;	100	1444	None		1	midas_s_1560;
EsbE_18-Q3-R3-47_BAT3C.226.fa	Nitrospira_defluvii;	100	1461	None		3	midas_s_173;
EsbE_18-Q3-R3-47_MAXAC.059.fa	Ca_Propionivibrio_aalborgensis;	100	1528	None		1	midas_s_176;
EsbE_18-Q3-R3-47_MAXAC.073.fa	midas_s_177;	100	1454	None		11	midas_s_177;
EsbW_18-Q3-R4-48_BAT3C.275.fa	Ferribacterium_limneticum;	100	1460	None		4	midas_s_179;
EsbW_18-Q3-R4-48_BAT3C.288.fa	midas_s_327;	100	1441	None		2	midas_s_181;
EsbW_18-Q3-R4-48_BAT3C.295.fa	midas_s_5;	100	1442	None		1	midas_s_198;
EsbW_18-Q3-R4-48_BATAC.168.fa	midas_s_179;	100	1455	None		6	midas_s_2;
EsbW_18-Q3-R4-48_MAXAC.012.fa	Nitrospira_defluvii;	100	1461	None		3	midas_s_20;
EsbW_18-Q3-R4-48_MAXAC.074.fa	midas_s_177;	100	1454	None		1	midas_s_21;
Fred_18-Q3-R57-64_BATAC.480.fa	midas_s_327;	100	1441	None		2	midas_s_2835;
Fred_18-Q3-R57-64_MAXAC.027.fa	Ca_Accumulibacter_phosphatis;	100	1494	None		11	midas_s_29;
Hade_18-Q3-R52-61_MAXAC.026.fa	midas_s_50;	100	1455	None		1	midas_s_299;
Hirt_18-Q3-R61-65_BAT3C.204.fa	midas_s_63;	100	1402	None		8	midas_s_31;
Hirt_18-Q3-R61-65_BAT3C.279.fa	Micropruina_glycogenica;	100	1436	None		2	midas_s_315;
Hirt_18-Q3-R61-65_BATAC.427.fa	midas_s_119;	100	1406	None		3	midas_s_327;
Hjor_18-Q3-R7-51_MAXAC.008.fa	midas_s_29;	100	1449	None		5	midas_s_33;
Hjor_18-Q3-R7-51_MAXAC.078.fa	midas_s_75;	100	1408	None		3	midas_s_443;
Hjor_18-Q3-R7-51_MAXAC.088.fa	midas_s_5;	100	1443	None		1	midas_s_45;
Hjor_18-Q3-R7-51_MAXAC.115.fa	midas_s_1560;	100	1439	None		7	midas_s_471;
Lyne_18-Q3-R50-59_MAXAC.097.fa	midas_s_177;	100	1454	None		1	midas_s_49;
Mari_18-Q3-R65-66_BAT3C.41.fa	midas_s_5;	100	1442	None		10	midas_s_5;
OdNE_18-Q3-R46-58_MAXAC.062_sub.fa	Ca_Propionivibrio_aalborgensis;	100	1528	None		6	midas_s_50;
OdNW_18-Q3-R42-56_BAT3C.33_sub.fa	midas_s_1;	100	1417	None		1	midas_s_52;
OdNW_18-Q3-R42-56_BAT3C.339.fa	midas_s_6;	100	1456	None		2	midas_s_53;
OdNW_18-Q3-R42-56_MAXAC.195.fa	midas_s_83;	100	1451	None		6	midas_s_6;
Rand_18-Q3-R56-63_BAT3C.147_cln.fa	midas_s_11;	100	1455	None		2	midas_s_63;
Rand_18-Q3-R56-63_MAXAC.058.fa	midas_s_139;	100	1460	None		5	midas_s_65;
Rand_18-Q3-R56-63_MAXAC.203.fa	midas_s_6;	100	1456	None		2	midas_s_6500;
Ribe_18-Q3-R11-54_BAT3C.388.fa	midas_s_6;	100	1456	None		1	midas_s_72;
Ribe_18-Q3-R11-54_BAT3C.65.fa	midas_s_45;	100	1442	None		1	midas_s_75;
Ribe_18-Q3-R11-54_BATAC.537.fa	midas_s_116;	100	1467	None		3	midas_s_814;
Ribe_18-Q3-R11-54_BATAC.650.fa	Nitrospira_defluvii;	100	1461	None		12	midas_s_83;
Ribe_18-Q3-R11-54_MAXAC.096_cln.fa	midas_s_93;	100	1422	None		6	midas_s_89;
Ribe_18-Q3-R11-54_MAXAC.199.fa	midas_s_11;	100	1455	None		2	midas_s_93;
Ribe_18-Q3-R11-54_MAXAC.200.fa	Ca_Nitrospira_nitrosa;	100	1461	None		1	midas_s_96;
Skiv_18-Q3-R9-52_MAXAC.146.fa	midas_s_93;	100	1422	None		3	midas_s_98;
Vibo_18-Q3-R45-57_BAT3C.70.fa	midas_s_83;	100	1451	None		5	Nitrospira_defluvii;
Ega_18-Q3-R5-49_BATAC.333.fa	Rhodoferax_ferrireducens;	99.9	1458	g__Rhodoferax_ASV28;		1	Sphingopyxis_bauzanensis;
EsbE_18-Q3-R3-47_BATAC.414.fa	Rhodoferax_ferrireducens;	99.9	1457	g__Rhodoferax_ASV28;
Mari_18-Q3-R65-66_MAXAC.061.fa	midas_s_17;	99.9	1447	g__midas_g_17_ASV8;
EsbW_18-Q3-R4-48_MAXAC.050.fa	midas_s_173;	99.9	1460	g__Dechloromonas_ASV85;
Hade_18-Q3-R52-61_BATAC.364.fa	midas_s_173;	99.9	1460	g__Dechloromonas_ASV85;
AalE_18-Q3-R2-46_BAT3C.151.fa	midas_s_50;	99.9	1456	None
AalE_18-Q3-R2-46_BAT3C.211.fa	Ferribacterium_limneticum;	99.9	1460	None
AalE_18-Q3-R2-46_BAT3C.229.fa	midas_s_177;	99.9	1455	None
AalE_18-Q3-R2-46_MAXAC.018.fa	midas_s_33;	99.9	1457	None
AalE_18-Q3-R2-46_MAXAC.020.fa	midas_s_29;	99.9	1449	None
AalW_18-Q3-R10-53_BAT3C.243.fa	midas_s_116;	99.9	1467	None
AalW_18-Q3-R10-53_BAT3C.245.fa	midas_s_98;	99.9	1461	None
AalW_18-Q3-R10-53_BAT3C.502.fa	midas_s_2;	99.9	1446	None
AalW_18-Q3-R10-53_BAT3C.524.fa	midas_s_5;	99.9	1443	None
AalW_18-Q3-R10-53_MAXAC.364.fa	midas_s_11;	99.9	1455	None
Aved_18-Q3-R54-62_BAT3C.258_sub.fa	midas_s_83;	99.9	1451	None
Aved_18-Q3-R54-62_BATAC.266.fa	midas_s_65;	99.9	1450	None
Aved_18-Q3-R54-62_MAXAC.248_sub.fa	midas_s_327;	99.9	1441	None
Bjer_18-Q3-R1-45_BAT3C.132.fa	midas_s_50;	99.9	1455	None
Damh_18-Q3-R51-60_BAT3C.25.fa	midas_s_50;	99.9	1455	None
Damh_18-Q3-R51-60_BATAC.300.fa	midas_s_31;	99.9	1442	None
Ega_18-Q3-R5-49_BAT3C.193.fa	midas_s_179;	99.9	1455	None
Ega_18-Q3-R5-49_BAT3C.215.fa	midas_s_65;	99.9	1450	None
Ejby_18-Q3-R6-50_BAT3C.362.fa	midas_s_814;	99.9	1442	None
EsbE_18-Q3-R3-47_MAXAC.031_sub.fa	midas_s_471;	99.9	1432	None
EsbE_18-Q3-R3-47_MAXAC.166.fa	midas_s_11;	99.9	1455	None
EsbW_18-Q3-R4-48_MAXAC.007.fa	midas_s_20;	99.9	1450	None
EsbW_18-Q3-R4-48_MAXAC.090.fa	midas_s_119;	99.9	1407	None
Fred_18-Q3-R57-64_BAT3C.331.fa	midas_s_177;	99.9	1454	None
Fred_18-Q3-R57-64_BAT3C.617.fa	midas_s_98;	99.9	1460	None
Fred_18-Q3-R57-64_BAT3C.720.fa	Ca_Accumulibacter_phosphatis;	99.9	1461	None
Hade_18-Q3-R52-61_BAT3C.141.fa	midas_s_65;	99.9	1451	None
Hade_18-Q3-R52-61_BATAC.726.fa	Ca_Accumulibacter_phosphatis;	99.9	1460	None
Hade_18-Q3-R52-61_MAXAC.021.fa	midas_s_29;	99.9	1449	None
Hade_18-Q3-R52-61_MAXAC.042.fa	midas_s_471;	99.9	1433	None
Hade_18-Q3-R52-61_MAXAC.112.fa	midas_s_177;	99.9	1454	None
Hirt_18-Q3-R61-65_BAT3C.167.fa	midas_s_115;	99.9	1443	None
Hirt_18-Q3-R61-65_BAT3C.386.fa	midas_s_5;	99.9	1442	None
Hirt_18-Q3-R61-65_BAT3C.594.fa	midas_s_83;	99.9	1451	None
Hirt_18-Q3-R61-65_MAXAC.013.fa	midas_s_29;	99.9	1451	None
Hirt_18-Q3-R61-65_MAXAC.022.fa	midas_s_53;	99.9	1443	None
Hirt_18-Q3-R61-65_MAXAC.324_sub.fa	midas_s_83;	99.9	1451	None
Hjor_18-Q3-R7-51_BAT3C.94.fa	midas_s_299;	99.9	1446	None
Lyne_18-Q3-R50-59_BATAC.375.fa	Nitrospira_defluvii;	99.9	1461	None
Lyne_18-Q3-R50-59_MAXAC.002.fa	midas_s_814;	99.9	1441	None
Lyne_18-Q3-R50-59_MAXAC.006.fa	midas_s_2;	99.9	1445	None
OdNE_18-Q3-R46-58_BATAC.381_sub.fa	midas_s_29;	99.9	1449	None
OdNE_18-Q3-R46-58_MAXAC.047.fa	midas_s_471;	99.9	1433	None
OdNW_18-Q3-R42-56_BATAC.478.fa	midas_s_443;	99.9	1463	None
OdNW_18-Q3-R42-56_MAXAC.016.fa	midas_s_29;	99.9	1449	None
OdNW_18-Q3-R42-56_MAXAC.037.fa	midas_s_471;	99.9	1434	None
Rand_18-Q3-R56-63_BAT3C.13.fa	midas_s_2;	99.9	1445	None
Rand_18-Q3-R56-63_BAT3C.184.fa	midas_s_89;	99.9	1442	None
Rand_18-Q3-R56-63_MAXAC.091.fa	midas_s_177;	99.9	1454	None
Ribe_18-Q3-R11-54_MAXAC.030.fa	midas_s_96;	99.9	1458	None
Skiv_18-Q3-R9-52_BAT3C.331.fa	midas_s_116;	99.9	1467	None
Vibo_18-Q3-R45-57_BATAC.233.fa	midas_s_29;	99.9	1449	None
Vibo_18-Q3-R45-57_MAXAC.072.fa	midas_s_1080;	99.9	1461	None
Vibo_18-Q3-R45-57_MAXAC.073.fa	midas_s_65;	99.9	1450	None
EsbW_18-Q3-R4-48_BATAC.463.fa	midas_s_566;	99.8	1460	f__Rhodocyclaceae_ASV129;
Viby_18-Q3-R106-67_MAXAC.046.fa	Rhodoferax_ferrireducens;	99.8	1457	g__Rhodoferax_ASV28;
Vibo_18-Q3-R45-57_BATAC.215.fa	midas_s_202;	99.8	1452	g__midas_g_81_ASV282;
Rand_18-Q3-R56-63_BAT3C.197.fa	midas_s_59;	99.8	1411	g__midas_g_59_ASV52;
Bjer_18-Q3-R1-45_BATAC.43.fa	midas_s_364;	99.8	1445	g__midas_g_300_ASV99;
AalW_18-Q3-R10-53_BAT3C.371_sub.fa	midas_s_1;	99.8	1417	None
Bjer_18-Q3-R1-45_MAXAC.202.fa	midas_s_11;	99.8	1455	None
Ega_18-Q3-R5-49_BAT3C.159.fa	midas_s_176;	99.8	1428	None
EsbE_18-Q3-R3-47_MAXAC.007.fa	midas_s_443;	99.8	1462	None
EsbW_18-Q3-R4-48_BATAC.285.fa	Ca_Accumulibacter_phosphatis;	99.8	1460	None
Hade_18-Q3-R52-61_BATAC.229.fa	midas_s_144;	99.8	1444	None
Hade_18-Q3-R52-61_BATAC.47.fa	midas_s_21;	99.8	1444	None
Hade_18-Q3-R52-61_MAXAC.023.fa	Nitrospira_defluvii;	99.8	1461	None
Hirt_18-Q3-R61-65_BAT3C.307.fa	midas_s_6;	99.8	1456	None
Hjor_18-Q3-R7-51_BATAC.292.fa	midas_s_135;	99.8	1454	None
Lyne_18-Q3-R50-59_BAT3C.266.fa	midas_s_11;	99.8	1455	None
Lyne_18-Q3-R50-59_BATAC.272.fa	midas_s_1;	99.8	1418	None
Lyne_18-Q3-R50-59_MAXAC.016.fa	midas_s_33;	99.8	1457	None
Mari_18-Q3-R65-66_MAXAC.025.fa	midas_s_31;	99.8	1444	None
OdNE_18-Q3-R46-58_BATAC.187.fa	midas_s_181;	99.8	1464	None
OdNE_18-Q3-R46-58_MAXAC.008.fa	midas_s_443;	99.8	1464	None
OdNW_18-Q3-R42-56_BAT3C.155.fa	midas_s_50;	99.8	1455	None
OdNW_18-Q3-R42-56_MAXAC.029.fa	midas_s_53;	99.8	1443	None
Rand_18-Q3-R56-63_BAT3C.136.fa	midas_s_29;	99.8	1449	None
Ribe_18-Q3-R11-54_BATAC.507.fa	midas_s_89;	99.8	1442	None
EsbW_18-Q3-R4-48_BATAC.453.fa	Simplicispira_limi;	99.7	1455	g__Simplicispira_ASV20;
AalE_18-Q3-R2-46_BAT3C.116.fa	Rhodoferax_ferrireducens;	99.7	1457	g__Rhodoferax_ASV28;
Skiv_18-Q3-R9-52_BATAC.318.fa	midas_s_202;	99.7	1451	g__midas_g_81_ASV282;
Skiv_18-Q3-R9-52_MAXAC.078_sub.fa	midas_s_173;	99.7	1461	g__Dechloromonas_ASV85;
AalE_18-Q3-R2-46_MAXAC.082.fa	midas_s_83;	99.7	1451	None
Aved_18-Q3-R54-62_MAXAC.112.fa	midas_s_177;	99.7	1454	None
Bjer_18-Q3-R1-45_BATAC.226.fa	midas_s_2;	99.7	1445	None
Damh_18-Q3-R51-60_BAT3C.395.fa	midas_s_83;	99.7	1451	None
Ega_18-Q3-R5-49_BATAC.213.fa	midas_s_31;	99.7	1442	None
Ega_18-Q3-R5-49_MAXAC.056.fa	midas_s_179;	99.7	1455	None
EsbW_18-Q3-R4-48_BATAC.476_sub.fa	midas_s_89;	99.7	1442	None
EsbW_18-Q3-R4-48_MAXAC.044.fa	midas_s_315;	99.7	1463	None
Hade_18-Q3-R52-61_MAXAC.344.fa	midas_s_6;	99.7	1456	None
Kalu_18-Q3-R12-55_MAXAC.132v2.fa	Ca_Nitrospira_nitrosa;	99.7	1461	None
OdNE_18-Q3-R46-58_BAT3C.415.fa	Ca_Accumulibacter_phosphatis;	99.7	1458	None
Rand_18-Q3-R56-63_BATAC.88.fa	midas_s_2835;	99.7	1463	None
Ribe_18-Q3-R11-54_MAXAC.005.fa	midas_s_20;	99.7	1451	None
Ribe_18-Q3-R11-54_MAXAC.069.fa	midas_s_177;	99.7	1454	None
Viby_18-Q3-R106-67_BAT3C.243.fa	midas_s_33;	99.7	1457	None
EsbE_18-Q3-R3-47_MAXAC.055.fa	midas_s_83;	99.6	1451	None
Mari_18-Q3-R65-66_BAT3C.374.fa	midas_s_83;	99.6	1451	None
OdNW_18-Q3-R42-56_BATAC.48.fa	midas_s_72;	99.6	1401	None
Rand_18-Q3-R56-63_MAXAC.001.fa	midas_s_814;	99.6	1441	None
Ribe_18-Q3-R11-54_BAT3C.373.fa	midas_s_65;	99.6	1451	None
Ribe_18-Q3-R11-54_MAXAC.001.fa	midas_s_5;	99.6	1442	None
EsbE_18-Q3-R3-47_BAT3C.118.fa	midas_s_364;	99.5	1445	g__midas_g_300_ASV99;
AalE_18-Q3-R2-46_MAXAC.104.fa	Sphingopyxis_bauzanensis;	99.5	1411	None
Ega_18-Q3-R5-49_MAXAC.071.fa	Ca_Propionivibrio_aalborgensis;	99.5	1528	None
OdNE_18-Q3-R46-58_MAXAC.077.fa	midas_s_83;	99.5	1451	None
AalW_18-Q3-R10-53_BATAC.245.fa	midas_s_59;	99.4	1411	g__midas_g_59_ASV52;
EsbW_18-Q3-R4-48_MAXAC.006_sub.fa	midas_s_81;	99.4	1451	g__Leptothrix_ASV96;
Viby_18-Q3-R106-67_BATAC.55.fa	midas_s_81;	99.4	1451	g__Leptothrix_ASV96;
Skiv_18-Q3-R9-52_BAT3C.325.fa	midas_s_364;	99.4	1445	g__midas_g_300_ASV99;
Ega_18-Q3-R5-49_MAXAC.013.fa	midas_s_33;	99.4	1457	None
Hade_18-Q3-R52-61_BAT3C.250.fa	Ca_Nitrospira_nitrosa;	99.4	1461	None
OdNW_18-Q3-R42-56_BATAC.423.fa	midas_s_89;	99.4	1443	None
Ribe_18-Q3-R11-54_BAT3C.101.fa	midas_s_49;	99.4	1439	None
Bjer_18-Q3-R1-45_MAXAC.099.fa	midas_s_116;	99.3	1467	None
EsbW_18-Q3-R4-48_MAXAC.021.fa	midas_s_471;	99.3	1434	None
Hirt_18-Q3-R61-65_BATAC.207.fa	midas_s_83;	99.3	1451	None
Hirt_18-Q3-R61-65_MAXAC.030.fa	midas_s_471;	99.3	1436	None
Mari_18-Q3-R65-66_MAXAC.015.fa	midas_s_29;	99.3	1449	None
Skiv_18-Q3-R9-52_BATAC.176.fa	midas_s_181;	99.3	1466	None
Skiv_18-Q3-R9-52_MAXAC.018.fa	midas_s_31;	99.3	1442	None
Viby_18-Q3-R106-67_BAT3C.52.fa	Ca_Microthrix_parvicella;	99.3	1523	None
Hjor_18-Q3-R7-51_BAT3C.56.fa	midas_s_17;	99.2	1447	g__midas_g_17_ASV8;
Aved_18-Q3-R54-62_BAT3C.695.fa	midas_s_89;	99.2	1446	None
Damh_18-Q3-R51-60_MAXAC.005.fa	midas_s_2;	99.2	1445	None
Ega_18-Q3-R5-49_BAT3C.165_sub.fa	midas_s_20;	99.2	1450	None
Hjor_18-Q3-R7-51_MAXAC.114.fa	midas_s_11;	99.2	1455	None
Lyne_18-Q3-R50-59_BATAC.383_cln.fa	midas_s_198;	99.2	1446	None
EsbE_18-Q3-R3-47_BATAC.457_sub.fa	Ca_Microthrix_parvicella;	99.1	1523	None
AalE_18-Q3-R2-46_BAT3C.202.fa	midas_s_2;	99	1446	None
Hade_18-Q3-R52-61_MAXAC.028.fa	midas_s_31;	99	1442	None
Skiv_18-Q3-R9-52_MAXAC.035.fa	midas_s_471;	99	1433	None
Ega_18-Q3-R5-49_BATAC.486.fa	midas_s_1014;	98.8	1445	g__midas_g_300_ASV99;
Ejby_18-Q3-R6-50_MAXAC.157.fa	midas_s_83;	98.8	1451	None
Fred_18-Q3-R57-64_BATAC.880.fa	midas_s_6500;	98.7	1461	None
AalW_18-Q3-R10-53_BATAC.174.fa	midas_s_63;	98.6	1402	None
Mari_18-Q3-R65-66_BATAC.31.fa	midas_s_102;	98.6	1413	None
Ejby_18-Q3-R6-50_BAT3C.370.fa	midas_s_11;	98.5	1457	None
Vibo_18-Q3-R45-57_BATAC.199.fa	midas_s_315;	98.5	1463	None
Ejby_18-Q3-R6-50_BATAC.262.fa	midas_s_6500;	98.4	1460	None
Hade_18-Q3-R52-61_BAT3C.352.fa	midas_s_52;	98.4	1472	None
Hjor_18-Q3-R7-51_BAT3C.81_sub.fa	midas_s_5;	98.4	1447	None
EsbW_18-Q3-R4-48_MAXAC.017.fa	midas_s_31;	98	1443	None
Fred_18-Q3-R57-64_BATAC.568.fa	midas_s_2835;	98	1458	None
Mari_18-Q3-R65-66_BAT3C.310_sub.fa	midas_s_1080;	96.5	1460	None
AalE_18-Q3-R2-46_BAT3C.357.fa	midas_s_98;	96.3	1463	None
Kalu_18-Q3-R12-55_BAT3C.173.fa	midas_s_179;	93.3	1457	None
Hade_18-Q3-R52-61_BAT3C.208.fa	midas_s_2759;	92.1	1421	g__midas_g_59_ASV52;
