## Supplementary material for "Connecting structure to function with the recovery of over 1000 high-quality activated sludge metagenome-assembled genomes encoding full-length rRNA genes using long-read sequencing": SData14

MAGs to MiDAS3.7 top 100 populations at the ASV level with 99-100% ANI
Number_of_MAGs	MiDAS_ASV
5	Actinobacteria; Tetrasphaera; midas_s_5; ASV1
12	Bacteroidetes; midas_g_56; midas_s_56; ASV100
7	Bacteroidetes; Terrimonas; midas_s_32; ASV105
9	Bacteroidetes; OLB8; midas_s_29; ASV11
3	Proteobacteria; Uliginosibacterium; midas_s_53; ASV111
1	Bacteroidetes; Terrimonas; g__Terrimonas_ASV115; ASV115
2	Actinobacteria; Propioniciclava; midas_s_115; ASV117
2	Actinobacteria; Tetrasphaera; midas_s_5; ASV12
2	Proteobacteria; midas_g_94; g__midas_g_94_ASV129; ASV129
1	Proteobacteria; Ca_Accumulibacter; midas_s_315; ASV133
1	Actinobacteria; Propionicimonas; midas_s_49; ASV14
1	Actinobacteria; Tetrasphaera; midas_s_45; ASV15
4	Proteobacteria; Rhodoferax; midas_s_33; ASV16
2	Bacteroidetes; midas_g_93; midas_s_93; ASV170
6	Proteobacteria; Propionivibrio; Ca_Propionivibrio_aalborgensis; ASV192
2	Actinobacteria; Ca_Microthrix; Ca_Microthrix_parvicella; ASV2
2	Proteobacteria; Simplicispira; g__Simplicispira_ASV20; ASV20
6	Proteobacteria; Ferribacterium; Ferribacterium_limneticum; ASV21
4	Proteobacteria; OM27_clade; midas_s_814; ASV215
3	Proteobacteria; Zoogloea; midas_s_1080; ASV238
5	Nitrospirae; Nitrospira; Nitrospira_defluvii; ASV24
12	Bacteroidetes; midas_g_108; midas_s_108; ASV258
2	Actinobacteria; Ca_Microthrix; midas_s_2; ASV27
4	Proteobacteria; Rhodoferax; g__Rhodoferax_ASV28; ASV28
3	Proteobacteria; midas_g_81; midas_s_202; ASV282
1	Proteobacteria; Rhodobacter; midas_s_63; ASV29
4	Chloroflexi; Ca_Amarolinea; midas_s_1; ASV3
1	Proteobacteria; Dechloromonas; midas_s_173; ASV34
7	Bacteroidetes; midas_g_31; midas_s_31; ASV35
5	Proteobacteria; Sulfuritalea; midas_s_6170; ASV354
8	Bacteroidetes; Ferruginibacter; midas_s_11; ASV43
3	Bacteroidetes; midas_g_20; midas_s_20; ASV45
1	Actinobacteria; midas_g_49; midas_s_1560; ASV46
3	Actinobacteria; Ca_Microthrix; midas_s_2; ASV5
1	Actinobacteria; Tetrasphaera; midas_s_299; ASV51
6	Proteobacteria; midas_g_59; g__midas_g_59_ASV52; ASV52
3	Chloroflexi; midas_g_119; midas_s_119; ASV53
1	Proteobacteria; Sphingorhabdus; midas_s_102; ASV54
1	Actinobacteria; Tetrasphaera; midas_s_5; ASV55
1	Chloroflexi; Ca_Promineofilum; midas_s_176; ASV59
1	Actinobacteria; Ca_Microthrix; midas_s_2; ASV62
1	Proteobacteria; midas_g_75; midas_s_75; ASV67
13	Bacteroidetes; midas_g_6; midas_s_6; ASV69
1	Actinobacteria; Tetrasphaera; g__Tetrasphaera_ASV70; ASV70
2	Acidobacteria; Stenotrophobacter; midas_s_144; ASV71
2	Proteobacteria; midas_g_116; midas_s_116; ASV72
1	Patescibacteria; midas_g_67; midas_s_67; ASV74
2	Proteobacteria; midas_g_59; g__midas_g_59_ASV79; ASV79
5	Bacteroidetes; midas_g_17; midas_s_17; ASV8
2	Proteobacteria; midas_g_33; midas_s_50; ASV81
16	Bacteroidetes; midas_g_65; midas_s_177; ASV84
7	Proteobacteria; Dechloromonas; g__Dechloromonas_ASV85; ASV85
3	Actinobacteria; midas_g_327; midas_s_327; ASV87
6	Proteobacteria; midas_g_33; midas_s_50; ASV88
2	Proteobacteria; Dechloromonas; midas_s_96; ASV9
2	Proteobacteria; midas_g_98; midas_s_98; ASV92
4	Proteobacteria; Leptothrix; g__Leptothrix_ASV96; ASV96
7	Bacteroidetes; midas_g_300; g__midas_g_300_ASV99; ASV99
