## Supplementary material for "Connecting structure to function with the recovery of over 1000 high-quality activated sludge metagenome-assembled genomes encoding full-length rRNA genes using long-read sequencing": SData15

KO	KO_api_annotation	Annotation	Gene shorthand	Pathway	EsbW_18-Q3-R4-48_BAT3C.93	Ega_18-Q3-R5-49_BATAC.204	Hade_18-Q3-R52-61_BATAC.316	Hirt_18-Q3-R61-65_MAXAC.231	Bjer_18-Q3-R1-45_BAT3C.347
K14028	mdh1, mxaF; methanol dehydrogenase (cytochrome c) subunit 1 [EC:1.1.2.7]	methanol dehydrogenase (cytochrome) large subunit 1	mxaF	Methanol oxidation	0	0	0	0	0
K14029	mdh2, mxaI; methanol dehydrogenase (cytochrome c) subunit 2 [EC:1.1.2.7]	methanol dehydrogenase (cytochrome)subunit 2	mxaI	Methanol oxidation	0	0	0	0	0
K23995	xoxF; lanthanide-dependent methanol dehydrogenase [EC:1.1.2.10]	methanol dehydrogenase lanthnide-dependent	xoxF	Methanol oxidation	1	1	1	1	0
K00200	fwdA, fmdA; formylmethanofuran dehydrogenase subunit A [EC:1.2.7.12]	formylmethanofuran dehydrogenase subunit A	fwdA / fmdA	Formaldehyde oxidation	2	2	1	2	1
K00201	fwdB, fmdB; formylmethanofuran dehydrogenase subunit B [EC:1.2.7.12]	formylmethanofuran dehydrogenase subunit B	fwdB / fmdB	Formaldehyde oxidation	2	2	1	2	1
K00202	fwdC, fmdC; formylmethanofuran dehydrogenase subunit C [EC:1.2.7.12]	formylmethanofuran dehydrogenase subunit C	fwdC / fmdC	Formaldehyde oxidation	0	1	1	0	1
K00672	ftr; formylmethanofuran--tetrahydromethanopterin N-formyltransferase [EC:2.3.1.101]	formylmethanofuran tetrahydromethanoptern N-formyltransferase	ftr / fhc	Formaldehyde oxidation / H4MPT pathway	2	2	1	2	1
K01491	folD; methylenetetrahydrofolate dehydrogenase (NADP+) / methenyltetrahydrofolate cyclohydrolase [EC:1.5.1.5 3.5.4.9]	methenyl H4F cyclohydrolase	fch / mtdA/folD	Formaldehyde oxidation / H4F pathway / assimilatory / carbon fixation	0	1	0	1	1
K01499	mch; methenyltetrahydromethanopterin cyclohydrolase [EC:3.5.4.27]	methenyletetrahydromethanopterin cyclohydrolase	mch	Formaldehyde oxidation / H4MPT pathway	1	1	1	1	0
K01938	fhs; formate--tetrahydrofolate ligase [EC:6.3.4.3]	formyl-H4F ligase	ftfL fhs	Formaldehyde oxidation / H4F pathway / assimilatory / carbon fixation	1	1	0	1	1
K10713	fae; 5,6,7,8-tetrahydromethanopterin hydro-lyase [EC:4.2.1.147]	formaldehyde activating enzyme / tetrahydromethanopterin hydro-lyase	fae hps	Formaldehyde oxidation / H4MPT pathway	2	1	2	2	0
K10714	mtdB; methylene-tetrahydromethanopterin dehydrogenase [EC:1.5.1.-]	methylene-tetrahydromethanopterin dehydrogenase	mtdB	Formaldehyde oxidation / H4MPT pathway	2	2	1	2	1
K00122	FDH; formate dehydrogenase [EC:1.17.1.9]	formate dehydrogenase	FDH	Formate oxidation	1	1	1	1	0
K00123	fdoG, fdhF, fdwA; formate dehydrogenase major subunit [EC:1.17.1.9]	formate dehydrogenase alpha subunit / major subunit	fdhA/fdoG	Formate oxidation	2	2	3	2	0
K00124	fdoH, fdsB; formate dehydrogenase iron-sulfur subunit	formated dehydrogenase beta subunit / iron-sulfur subunit	fdhB/fdoH	Formate oxidation	2	2	2	1	1
K00126	fdsD; formate dehydrogenase subunit delta [EC:1.17.1.9]	formate dehydrogenase delta subunit	fdhD/fdsD	Formate oxidation	0	0	0	0	0
K00127	fdoI, fdsG; formate dehydrogenase subunit gamma	formate dehydrogenase gamma subunit	fdhC/fdoI	Formate oxidation	1	1	1	1	0
K00018	hprA; glycerate dehydrogenase [EC:1.1.1.29]	glycerate dehydrogenase / hydroxypyruvate reductase	hprA	Serine cycle	1	0	1	1	1
K00024	mdh; malate dehydrogenase [EC:1.1.1.37]	malate dehydrogenase (NAD)	mdh	Serine cycle	2	2	1	2	2
K00600	glyA, SHMT; glycine hydroxymethyltransferase [EC:2.1.2.1]	serine/glycine hydroxymethyltransferase	glyA	Serine cycle	1	1	0	1	1
K00830	AGXT; alanine-glyoxylate transaminase / serine-glyoxylate transaminase / serine-pyruvate transaminase [EC:2.6.1.44 2.6.1.45 2.6.1.51]	alanine-glyoxylate transaminase / serine-glyoxylate transaminase / serine-pyruvate transaminase	sga/AGXT	Serine cycle	0	0	0	0	0
K01595	ppc; phosphoenolpyruvate carboxylase [EC:4.1.1.31]	phosphoenolpyruvate carboxylase	ppc	Serine cycle	1	1	1	1	1
K01689	ENO, eno; enolase [EC:4.2.1.11]	enolase (serine cycle genes found in clusters)	eno	Serine cycle / Glycolysis	4	3	2	4	2
K08691	mcl; malyl-CoA/(S)-citramalyl-CoA lyase [EC:4.1.3.24 4.1.3.25]	malyl-CoA lyase	mclA2	Serine cycle / EMC	1	1	1	1	1
K14067	mtkA; malate-CoA ligase subunit beta [EC:6.2.1.9]	malate thiokinase large subunit beta / malate-CoA ligase subunit beta	mtkA	Serine cycle	0	0	0	0	0
K08692	mtkB; malate-CoA ligase subunit alpha [EC:6.2.1.9]	malate thiokinase small subunit alpha / malate-CoA ligase subunit alpha	mtkB	Serine cycle	0	0	0	0	0
K11529	gck, gckA, GLYCTK; glycerate 2-kinase [EC:2.7.1.165]	glycerate 2-kinase	gk	Serine cycle (missing in all genomes)	1	1	1	1	1
K00134	GAPDH, gapA; glyceraldehyde 3-phosphate dehydrogenase [EC:1.2.1.12]	glyceraldehyde 3-phosphate dehydrogenase	gapA	Calvin cycle / Glycolysis	1	1	1	1	1
K00615	E2.2.1.1, tktA, tktB; transketolase [EC:2.2.1.1]	transketolase	tktA / tktB	Calvin cycle / Pentose phosphate pathway	1	1	1	1	1
K00855	PRK, prkB; phosphoribulokinase [EC:2.7.1.19]	phosphoribulokinase	prkB	Calvin cycle	1	1	1	1	1
K00927	PGK, pgk; phosphoglycerate kinase [EC:2.7.2.3]	phosphoglycerate kinase	pgk	Calvin cycle / Glycolysis	1	1	1	1	1
K01601	rbcL; ribulose-bisphosphate carboxylase large chain [EC:4.1.1.39]	ribulose-bisphosphate carboxylase large chain	rbcL / cbbL /cbbM	Calvin cycle	1	1	1	1	1
K01602	rbcS; ribulose-bisphosphate carboxylase small chain [EC:4.1.1.39]	ribulose-bisphosphate carboxylase small chain	rbcS / cbbS	Calvin cycle	1	1	1	1	1
K01623	ALDO; fructose-bisphosphate aldolase, class I [EC:4.1.2.13]	fructose bisphosphate aldolase class I	fbaB	Calvin cycle / Pentose phosphate pathway	0	0	0	0	0
K01624	FBA, fbaA; fructose-bisphosphate aldolase, class II [EC:4.1.2.13]	fructose bisphosphate aldolase class II	FBA / fbaA	Calvin cycle / Pentose phosphate pathway / Glycolysis	2	2	2	2	2
K01807	rpiA; ribose 5-phosphate isomerase A [EC:5.3.1.6]	ribulose 5-phosphate isomerase A	rpiA	Calvin cycle / Pentose phosphate pathway	1	1	1	1	1
K01808	rpiB; ribose 5-phosphate isomerase B [EC:5.3.1.6]	ribulose 5-phosphate isomerase B	rpiB	Calvin cycle / Pentose phosphate pathway	0	0	0	0	0
K03841	FBP, fbp; fructose-1,6-bisphosphatase I [EC:3.1.3.11]	fructose 1,6 bisphosphatase I	fbp	Calvin cycle / Glycolysis	1	1	1	1	1
K11532	glpX-SEBP; fructose-1,6-bisphosphatase II / sedoheptulose-1,7-bisphosphatase [EC:3.1.3.11 3.1.3.37]	fructose 1,6 bisphosphatase II/ sedoheptuloase 1,7 bisphosphatase	glpX-SEBP	Calvin cycle	0	0	0	0	0
K00164	OGDH, sucA; 2-oxoglutarate dehydrogenase E1 component [EC:1.2.4.2]	2-Oxoglutarate dehydrogenase E1 / alphaketoglutarate dehydrogenase	sucA	TCA cycle	1	1	1	1	1
K00658	DLST, sucB; 2-oxoglutarate dehydrogenase E2 component (dihydrolipoamide succinyltransferase) [EC:2.3.1.61]	2-Oxoglutarate dehydrogenase E2 / alphaketoglutarate dehydrogenase	sucB	TCA cycle	1	1	1	1	1
K01903	sucC; succinyl-CoA synthetase beta subunit [EC:6.2.1.5]	Succinyl-CoA synthetase, beta subunit	sucC	TCA cycle	1	1	1	1	1
K01902	sucD; succinyl-CoA synthetase alpha subunit [EC:6.2.1.5]	Succinyl-CoA synthetase, alpha subunit	sucD	TCA cycle	1	1	1	1	1
K00174	korA, oorA, oforA; 2-oxoglutarate/2-oxoacid ferredoxin oxidoreductase subunit alpha [EC:1.2.7.3 1.2.7.11]	2-Oxoacid ferredoxin oxidoreductase subunit alpha	ofr / korA/oorA	TCA cycle	0	0	0	0	0
K00175	korB, oorB, oforB; 2-oxoglutarate/2-oxoacid ferredoxin oxidoreductase subunit beta [EC:1.2.7.3 1.2.7.11]	2-Oxoacid ferredoxin oxidoreductase subunit beta	ofr / korB/oorB	TCA cycle	0	0	0	0	0
K00239	sdhA, frdA; succinate dehydrogenase / fumarate reductase, flavoprotein subunit [EC:1.3.5.1 1.3.5.4]	Succinate:ubiquinone oxidoreductase	sdhA	TCA cycle (maybe gly shunt)	1	1	1	1	1
K00240	sdhB, frdB; succinate dehydrogenase / fumarate reductase, iron-sulfur subunit [EC:1.3.5.1 1.3.5.4]	Succinate:ubiquinone oxidoreductase (succinate dehydrogenase/fumarate reductase)	sdhB	TCA cycle (maybe gly shunt)	1	1	1	1	1
K00241	sdhC, frdC; succinate dehydrogenase / fumarate reductase, cytochrome b subunit	Succinate:ubiquinone oxidoreductase, cytochrome b556 subunit	sdhC	TCA cycle (maybe gly shunt)	1	1	1	1	1
K01637	E4.1.3.1, aceA; isocitrate lyase [EC:4.1.3.1]	isocitrate lyase (expect none - but there are some?) / isocitrate glyoxylate-lyase	aceA	TCA cycle / gly shunt	1	1	1	1	0
K01647	CS, gltA; citrate synthase [EC:2.3.3.1]	citrate synthase	gltA/CS	TCA cycle / gly shunt	3	2	2	3	3
K01676	E4.2.1.2A, fumA, fumB; fumarate hydratase, class I [EC:4.2.1.2]	Fumarate hydratase A and B	fumA/B	TCA cycle (maybe gly shunt)	1	1	0	1	0
K01679	E4.2.1.2B, fumC, FH; fumarate hydratase, class II [EC:4.2.1.2]	Fumarate hydratase C	fumC	TCA cycle (maybe gly shunt)	0	0	0	0	0
K01681	ACO, acnA; aconitate hydratase [EC:4.2.1.3]	aconitase / aconitate hydratase	acnA	TCA cycle / gly shunt	1	1	0	1	1
K00019	E1.1.1.30, bdh; 3-hydroxybutyrate dehydrogenase [EC:1.1.1.30]	3-Hydroxybutyrate dehydrogenase	bdhA	Ethylmalonyl-CoA pathway / PHB	0	0	0	0	0
K00626	E2.3.1.9, atoB; acetyl-CoA C-acetyltransferase [EC:2.3.1.9]	Acetyl-CoA acetyltransferase / beta-ketothiolase	phaA/ atoB	Ethylmalonyl-CoA pathway / PHB	3	3	2	3	3
K00023	phbB; acetoacetyl-CoA reductase [EC:1.1.1.36]	Acetoacetyl-CoA reductase	phaB/ phbB	Ethylmalonyl-CoA pathway / PHB	0	0	1	0	0
K03821	phbC, phaC; polyhydroxyalkanoate synthase subunit PhaC [EC:2.3.1.-]	Poly-beta-hydroxybutyrate polymerase	phaC	Ethylmalonyl-CoA pathway / PHB	3	2	3	3	3
K05973	phaZ; poly(3-hydroxybutyrate) depolymerase [EC:3.1.1.75]	Polyhydroxyalkanoate depolymerase	phaZ	Ethylmalonyl-CoA pathway / PHB	1	1	1	1	0
K01907	AACS, acsA; acetoacetyl-CoA synthetase [EC:6.2.1.16]	Acetoacetyl-coenzyme A synthetase	acsA/aas	Ethylmalonyl-CoA pathway / PHB	1	1	1	1	1
K00625	E2.3.1.8, pta; phosphate acetyltransferase [EC:2.3.1.8]	phosphate acetyltransferase	pta	Ethylmalonyl-CoA pathway / acetate uptake	1	1	1	1	1
K00925	ackA; acetate kinase [EC:2.7.2.1]	Acetate kinase	ackA	Ethylmalonyl-CoA pathway / acetate uptake	1	1	1	1	1
K10895	ACSS, acs; acetyl-CoA synthetase [EC:6.2.1.1]	Acetyl-CoA synthetase	acs	Ethylmalonyl-CoA pathway / acetate uptake	2	1	0	2	1
K01847	MUT; methylmalonyl-CoA mutase [EC:5.4.99.2]	Methylmalonyl-CoA mutase, large subunit	ecm/mcmA/MUT	Ethylmalonyl-CoA pathway	1	1	1	1	1
K05606	MCEE, epi; methylmalonyl-CoA/ethylmalonyl-CoA epimerase [EC:5.1.99.1]	Methylmalonyl-CoA epimerase	epm/MCEE/epi	Ethylmalonyl-CoA pathway	0	0	0	0	0
K14446	ccr; crotonyl-CoA carboxylase/reductase [EC:1.3.1.85]	Crotonyl-CoA carboxylase/reductase	ccr	Ethylmalonyl-CoA pathway	1	1	1	1	1
K14447	ecm; ethylmalonyl-CoA mutase [EC:5.4.99.63]	Ethylmalonyl-CoA mutase	ecm	Ethylmalonyl-CoA pathway	1	1	1	1	1
K14448	mcd; (2S)-methylsuccinyl-CoA dehydrogenase [EC:1.3.8.12]	Methylsuccinyl-CoA dehydrogenase	mcd	Ethylmalonyl-CoA pathway	1	1	1	1	1
K14449	mch, mcd; 2-methylfumaryl-CoA hydratase [EC:4.2.1.148]	2-methylfumaryl-CoA hydratase / Mesaconyl-CoA hydratase	mch	Ethylmalonyl-CoA pathway	1	1	1	1	1
K17865	croR; 3-hydroxybutyryl-CoA dehydratase [EC:4.2.1.55]	Crotonase / 3-hydroxybutyryl-CoA dehydratase	croR	Ethylmalonyl-CoA pathway	1	1	1	1	1
K00531	anfG; nitrogenase delta subunit [EC:1.18.6.1]	Nitrogenase delta subunit	anfG	N fixation	0	0	0	0	0
K02586	nifD; nitrogenase molybdenum-iron protein alpha chain [EC:1.18.6.1]	Nitrogenase molybdenum-iron protein alpha chain	nifD	N fixation	1	1	0	1	1
K02588	nifH; nitrogenase iron protein NifH	Nitrogenase iron protein	nifH	N fixation	1	1	0	1	1
K02591	nifK; nitrogenase molybdenum-iron protein beta chain [EC:1.18.6.1]	Nitrogenase molybdenum-iron protein beta chain	nifK	N fixation	1	1	0	1	1
K10535	hao; hydroxylamine dehydrogenase [EC:1.7.2.6]	Hydroxylamine dehydrogenase	hao	Nitrification	0	0	0	0	0
K00368	nirK; nitrite reductase (NO-forming) [EC:1.7.2.1]	Dissimilatory nitrite reductase	nirK	Denitrification	0	0	0	0	0
K00376	nosZ; nitrous-oxide reductase [EC:1.7.2.4]	nitrous oxide reductase	nosZ	Denitrification	0	0	0	0	0
K02305	norC; nitric oxide reductase subunit C	nitric oxide reductase	norC	Denitrification	0	0	1	0	0
K04561	norB; nitric oxide reductase subunit B [EC:1.7.2.5]	nitric oxide reductase subunit B	norB	Denitrification	0	0	1	0	0
K15864	nirS; nitrite reductase (NO-forming) / hydroxylamine reductase [EC:1.7.2.1 1.7.99.1]	nitrite reductase	nirS	Denitrification	1	1	1	1	1
K00360	nasB; assimilatory nitrate reductase electron transfer subunit [EC:1.7.99.-]	assimilatory nitrate reductase electron transfer subunit	nasB	Assimilatory nitrate reduction	0	0	0	0	0
K00366	nirA; ferredoxin-nitrite reductase [EC:1.7.7.1]	ferredoxin-nitrite reductase	nirA	Assimilatory nitrate reduction	0	0	0	0	0
K00367	narB; ferredoxin-nitrate reductase [EC:1.7.7.2]	ferredoxin-nitrite reductase	narB	Assimilatory nitrate reduction	0	0	0	0	0
K00372	nasA; assimilatory nitrate reductase catalytic subunit [EC:1.7.99.-]	assimilatory nitrate reductase catalytic subunit	nasA	Assimilatory nitrate reduction	1	1	1	1	1
K00362	nirB; nitrite reductase (NADH) large subunit [EC:1.7.1.15]	nitrite reductase (NADH) large subunit	nirB	Dissimilatory nitrate reduction	0	1	1	1	1
K00363	nirD; nitrite reductase (NADH) small subunit [EC:1.7.1.15]	nitrite reductase (NADH) small subunit	nirD	Dissimilatory nitrate reduction	1	1	1	0	1
K00370	narG, narZ, nxrA; nitrate reductase / nitrite oxidoreductase, alpha subunit [EC:1.7.5.1 1.7.99.-]	nitrate reductase alpha subunit	narG	Dissimilatory nitrate reduction / denitrification	1	1	0	1	1
K00371	narH, narY, nxrB; nitrate reductase / nitrite oxidoreductase, beta subunit [EC:1.7.5.1 1.7.99.-]	nitrate reductase beta subunit	narH	Dissimilatory nitrate reduction / denitrification	1	1	0	1	1
K00373	narJ, narW; nitrate reductase molybdenum cofactor assembly chaperone NarJ/NarW	nitrate reductase delta subunit	narJ	Dissimilatory nitrate reduction / denitrification	1	1	0	1	1
K00374	narI, narV; nitrate reductase gamma subunit [EC:1.7.5.1 1.7.99.-]	nitrate reductase gamma subunit	narI	Dissimilatory nitrate reduction / denitrification	1	1	0	1	1
K00958	sat, met3; sulfate adenylyltransferase [EC:2.7.7.4]	adenylyl:sulfate transferase	sat	Assimilatory / dissimilatory sulphate reduction	0	0	0	0	0
K00956	cysN; sulfate adenylyltransferase subunit 1 [EC:2.7.7.4]	sulfate adenylyltransferase subunit 1	cysN	Assimilatory sulphate reduction	1	1	1	1	1
K00957	cysD; sulfate adenylyltransferase subunit 2 [EC:2.7.7.4]	sulfate adenylyltransferase subunit 2	cysD	Assimilatory sulphate reduction	1	1	1	1	0
K00860	cysC; adenylylsulfate kinase [EC:2.7.1.25]	adenylylsulfate kinase	cysC	Assimilatory sulphate reduction	0	1	0	0	1
K00390	cysH; phosphoadenosine phosphosulfate reductase [EC:1.8.4.8 1.8.4.10]	phosphoadenosine phosphosulfate reductase	cysH	Assimilatory sulphate reduction	1	1	1	1	1
K00380	cysJ; sulfite reductase (NADPH) flavoprotein alpha-component [EC:1.8.1.2]	sulfite reductase (NADPH) flavoprotein alpha-component	cysJ	Assimilatory sulphate reduction	0	0	0	0	0
K00381	cysI; sulfite reductase (NADPH) hemoprotein beta-component [EC:1.8.1.2]	sulfite reductase (NADPH) hemoprotein beta-component	cysI	Assimilatory sulphate reduction	1	1	1	1	1
K00394	aprA; adenylylsulfate reductase, subunit A [EC:1.8.99.2]	adenosine 5'-phosphosulfate reductase subunit A / adenylylsulfate reductase	aprA	Dissimilatory sulphate reduction	0	0	0	0	0
K00395	aprB; adenylylsulfate reductase, subunit B [EC:1.8.99.2]	adenosine 5'-phosphosulfate reductase subunit B	aprB	Dissimilatory sulphate reduction	0	0	0	0	0
K11181	dsrB; dissimilatory sulfite reductase beta subunit [EC:1.8.99.5]	dissimilatory sulfite reductase subunit B	dsrB	Dissimilatory sulphate reduction	0	0	0	0	0
K11179	tusE, dsrC; tRNA 2-thiouridine synthesizing protein E [EC:2.8.1.-]	dissimilatory sulfite reductase subunit C	dsrC	Dissimilatory sulphate reduction	0	0	0	0	0
K07235	tusD, dsrE; tRNA 2-thiouridine synthesizing protein D [EC:2.8.1.-]	dissimilatory sulfite reductase subunit E	dsrE	Dissimilatory sulphate reduction	0	0	0	0	0
K07236	tusC, dsrF; tRNA 2-thiouridine synthesizing protein C	dissimilatory sulfite reductase subunit F	dsrF	Dissimilatory sulphate reduction	0	0	0	0	0
K07237	tusB, dsrH; tRNA 2-thiouridine synthesizing protein B	dissimilatory sulfite reductase subunit H	dsrH	Dissimilatory sulphate reduction	0	0	0	0	0
K17222	soxA; L-cysteine S-thiosulfotransferase [EC:2.8.5.2]	Sulfur oxidising protein soxA	soxA	Thiosulphate oxidation by SOX complex	0	0	0	0	0
K17224	soxB; S-sulfosulfanyl-L-cysteine sulfohydrolase [EC:3.1.6.20]	Sulfur oxidising protein soxB	soxB	Thiosulphate oxidation by SOX complex	0	0	0	0	0
K17225	soxC; sulfane dehydrogenase subunit SoxC	Sulfur oxidising protein soxC	soxC	Thiosulphate oxidation by SOX complex	1	1	1	1	0
K08738	CYC; cytochrome c	cytochrome C	soxD / CYC	Thiosulphate oxidation by SOX complex	8	7	7	8	6
K17223	soxX; L-cysteine S-thiosulfotransferase [EC:2.8.5.2]	Sulfur oxidising protein soxX	soxX	Thiosulphate oxidation by SOX complex	0	0	0	0	0
K17226	soxY; sulfur-oxidizing protein SoxY	Sulfur oxidising protein soxY	soxY	Thiosulphate oxidation by SOX complex	3	3	2	3	2
K17227	soxZ; sulfur-oxidizing protein SoxZ	Sulfur oxidising protein soxZ	soxZ	Thiosulphate oxidation by SOX complex	1	1	0	1	1
K00036	G6PD, zwf; glucose-6-phosphate 1-dehydrogenase [EC:1.1.1.49 1.1.1.363]	glucose 6 phosphate 1 dehydrogenase	g6pd / zwf	Pentose phosphate pathway	1	1	1	1	1
K07404	pgl; 6-phosphogluconolactonase [EC:3.1.1.31]	6-phosphogluconolactonase	pgl	Pentose phosphate pathway	0	0	0	0	0
K00033	PGD, gnd, gntZ; 6-phosphogluconate dehydrogenase [EC:1.1.1.44 1.1.1.343]	6-phosphogluconate dehydrogenase	pgd / gnd	Pentose phosphate pathway	1	1	1	1	1
K01783	rpe, RPE; ribulose-phosphate 3-epimerase [EC:5.1.3.1]	ribulose-phosphate 3-epimerase	rpe	Pentose phosphate pathway	1	1	0	1	1
K01610	E4.1.1.49, pckA; phosphoenolpyruvate carboxykinase (ATP) [EC:4.1.1.49]	phosphoenolpyruvate carboxykinase	PEPCK/pckA	Glycolysis	0	0	0	0	0
K00886	ppgK; polyphosphate glucokinase [EC:2.7.1.63]	polyphosphate glucokinase	ppgk	Glycolysis	0	0	0	0	0
K12407	GCK; glucokinase [EC:2.7.1.2]	glucokinase	glk	Glycolysis	0	0	0	0	0
K01834	PGAM, gpmA; 2,3-bisphosphoglycerate-dependent phosphoglycerate mutase [EC:5.4.2.11]	2,3-bisphosphoglycerate-dependent phosphoglycerate mutase	gpmA/PGAM	Glycolysis	1	1	1	0	1
K00873	PK, pyk; pyruvate kinase [EC:2.7.1.40]	pyruvate kinase	pyk	Glycolysis	4	3	2	4	4
K00161	PDHA, pdhA; pyruvate dehydrogenase E1 component alpha subunit [EC:1.2.4.1]	pyruvate dehydrogenase E1 component alpha	pdhA	Glycolysis	0	0	0	0	0
K00162	PDHB, pdhB; pyruvate dehydrogenase E1 component beta subunit [EC:1.2.4.1]	pyruvate dehydrogenase E1 component beta	pdhB	Glycolysis	0	0	0	0	0
K00627	DLAT, aceF, pdhC; pyruvate dehydrogenase E2 component (dihydrolipoamide acetyltransferase) [EC:2.3.1.12]	pyruvate dehydrogenase E2 component	pdhC	Glycolysis	2	1	2	2	1
K15228	mauA; methylamine dehydrogenase light chain [EC:1.4.9.1]	methylamine dehydrogenase light chain [EC:1.4.9.1]	mauA	Methylamine metabolism	0	0	0	0	0
K15229	mauB; methylamine dehydrogenase heavy chain [EC:1.4.9.1]	methylamine dehydrogenase heavy chain [EC:1.4.9.1]	mauB	Methylamine metabolism	0	0	0	0	0
K08685	qhpA; quinohemoprotein amine dehydrogenase [EC:1.4.9.1]	quinohemoprotein amine dehydrogenase [EC:1.4.9.1]	qhpA	Methylamine metabolism	0	0	0	0	0
K22081	mgsA; methylamine---glutamate N-methyltransferase subunit A [EC:2.1.1.21]	methylamine---glutamate N-methyltransferase subunit A [EC:2.1.1.21]	mgsA	Methylamine metabolism		0	0		0
K22082	mgsB; methylamine---glutamate N-methyltransferase subunit B [EC:2.1.1.21]	methylamine---glutamate N-methyltransferase subunit B [EC:2.1.1.21]	mgsB	Methylamine metabolism		0	0		0
K22083	mgsC; methylamine---glutamate N-methyltransferase subunit C [EC:2.1.1.21]	methylamine---glutamate N-methyltransferase subunit C [EC:2.1.1.21]	mgsC	Methylamine metabolism		0	0		0
K22084	mgdA; methylglutamate dehydrogenase subunit A [EC:1.5.99.5]	methylglutamate dehydrogenase subunit A [EC:1.5.99.5]	mgdA	Methylamine metabolism		0	0		0
K22085	mgdB; methylglutamate dehydrogenase subunit B [EC:1.5.99.5]	methylglutamate dehydrogenase subunit B [EC:1.5.99.5]	mgdB	Methylamine metabolism		0	0		0
K22086	mgdC; methylglutamate dehydrogenase subunit C [EC:1.5.99.5]	methylglutamate dehydrogenase subunit C [EC:1.5.99.5]	mgdC	Methylamine metabolism		0	0		0
K22087	mgdD; methylglutamate dehydrogenase subunit D [EC:1.5.99.5]	methylglutamate dehydrogenase subunit D [EC:1.5.99.5]	mgdD	Methylamine metabolism		0	0		0
K00276	AOC3, AOC2, tynA; primary-amine oxidase [EC:1.4.3.21]	primary-amine oxidase	tynA	Methylamine metabolism	0	0	0	0	0
K00937	ppk; polyphosphate kinase [EC:2.7.4.1]	phosphate kinase	ppk	Phosphate metabolism	1	1	1	1	1
K02036	pstB; phosphate transport system ATP-binding protein [EC:7.3.2.1]	phosphate transport system subunit B	pstB	Phosphate metabolism	1	1	0	1	1
K02037	pstC; phosphate transport system permease protein	phosphate transport system subunit C	pstC	Phosphate metabolism	1	1	0	1	1
K02038	pstA; phosphate transport system permease protein	phosphate transport system subunit A	pstA	Phosphate metabolism	1	1	0	1	1
K02040	pstS; phosphate transport system substrate-binding protein	phosphate transport system subunit S	pstS	Phosphate metabolism	1	1	2	1	1
K03306	TC.PIT; inorganic phosphate transporter, PiT family	inorganic phosphate transporter	Pit	Phosphate metabolism	1	1	1	1	1
K07636	phoR; two-component system, OmpR family, phosphate regulon sensor histidine kinase PhoR [EC:2.7.13.3]	two-component system, OmpR family, phosphate regulon sensor histidine kinase subunit R	phoR	Phosphate metabolism	1	1	1	1	1
K07657	phoB; two-component system, OmpR family, phosphate regulon response regulator PhoB	two-component system, OmpR family, phosphate regulon response subunit B	phoB	Phosphate metabolism	1	1	1	1	1
K02039	phoU; phosphate transport system protein	phosphate transport subunit U	phoU	Phosphate metabolism	1	1	1	1	1
